# Reusability and composability in process description maps: RAS-RAF-MEK-ERK signalling

**DOI:** 10.1101/2020.12.08.416719

**Authors:** Alexander Mazein, Adrien Rougny, Jonathan R. Karr, Julio Saez Rodriguez, Marek Ostaszewski, Reinhard Schneider

## Abstract

Detailed maps of the molecular basis of the disease are powerful tools for interpreting data and building predictive models. Modularity and composability are considered necessary network features for large-scale collaborative efforts to build comprehensive molecular descriptions of disease mechanisms. An effective way to create and manage large systems is to compose multiple subsystems. Composable network components could effectively harness the contributions of many individuals and enable teams to seamlessly assemble many individual components into comprehensive maps. We examine manually-built versions of the RAS-RAF-MEK-ERK cascade from the Atlas of Cancer Signalling Network, PANTHER and Reactome databases and review them in terms of their reusability and composability for assembling new disease models. We identify design principles for managing complex systems that could make it easier for investigators to share and reuse network components. We demonstrate the main challenges including incompatible levels of detail and ambiguous representation of complexes and highlight the need to address these challenges.
