## Supplementary Table S2 for "Reusability and composability in process description maps: RAS-RAF-MEK-ERK signalling"

### Sheet: Feuille 1
	ACSN	PANTHER	Reactome
Query 1 (free)	MATCH (catalyzer)-[catalysis:CATALYZES]->(process:StoichiometricProcess), (process)-[:CONSUMES]->(reactant:Macromolecule), (process)-[:PRODUCES]->(product:Macromolecule), (reactant)-[:HAS_STATE_VARIABLE]-(reactant_sv), (product)-[:HAS_STATE_VARIABLE]-(product_sv), (map:Map)-[:HAS_GLYPH]->(process) WHERE reactant.label = product.label AND reactant_sv.value IS NULL AND product_sv.value = "P" AND (p…		MATCH (pathway:Pathway)-[:hasEvent]->(reaction:Reaction)-[:catalystActivity]->(:CatalystActivity)-[:physicalEntity]->(catalyzer:PhysicalEntity), (reaction)-[:input]->(reactant:PhysicalEntity)-[:referenceEntity]->(reactant_ref:ReferenceEntity), (reaction)-[:output]->(product:PhysicalEntity)-[:hasModifiedResidue]->(mod_product:ModifiedResidue), (product)-[:referenceEntity]->(product_ref:ReferenceEn…
Query 2 (in complex)	MATCH (catalyzer)-[catalysis:CATALYZES]->(process:StoichiometricProcess), (process)-[:CONSUMES]->(reactant:Complex), (process)-[:PRODUCES]->(product:Complex), (reactant)-[:HAS_SUBUNIT]->(reactant_subunit:MacromoleculeSubunit), (product)-[:HAS_SUBUNIT]->(product_subunit:MacromoleculeSubunit), (reactant_subunit)-[:HAS_STATE_VARIABLE]-(reactant_sv), (product_subunit)-[:HAS_STATE_VARIABLE]-(product_s…		MATCH (pathway:Pathway)-[:hasEvent]->(reaction:Reaction)-[:catalystActivity]->(:CatalystActivity)-[:physicalEntity]->(catalyzer:PhysicalEntity), (reaction)-[:input]->(reactant_complex:PhysicalEntity)-[:hasComponent]->(reactant:PhysicalEntity)-[:referenceEntity]->(reactant_ref:ReferenceEntity), (reaction)-[:output]->(product_complex:PhysicalEntity)-[:hasComponent]->(product:PhysicalEntity)-[:hasMo…
Table S1: Cypher queries used to identifiy all catalyzed phosphorylation processes of the pathways of the ACSN, PANTHER database and Reactome. Cypher is the query language used by the Neo4j database system (https://neo4j.com). The first query (Query 1) identifies phosphorylations of free macromolecules or proteins, while the second query (Query 2) identifies prhospylations of macromolecules or pr…
