## Supplementary Table S3 for "Reusability and composability in process description maps: RAS-RAF-MEK-ERK signalling"

### Sheet: results_acsn
PHOSPHORYLATION	PHOSPHORYLATION
Catalyzer	Target	Residue	caf_cell_master.sbgn	rcd_master.sbgn	cellcycle_dnarepair_master.sbgn	telomere_maintenance_master.sbgn	adaptive_immune_master.sbgn	emt_senescence_master.sbgn	survival_master.sbgn	macrophages_mdsc_cells_master.sbgn	angiogenesis_master.sbgn	natural_killer_cell_master.sbgn	invasion_motility_master.sbgn	innate_immune_master.sbgn	dendritic_cell_master.sbgn
2B4*	SHIP1*	None	0	0	0	0	0	0	0	0	0	1	0	1	0
ABL1	CRK	None	0	0	0	0	0	0	0	0	0	1	0	1	0
ABL1	CRKL	None	0	0	0	0	0	0	0	0	0	1	0	1	0
AKT*	BAD	None	0	1	0	0	0	0	0	0	1	0	0	0	0
AKT*	GSK3Î±*	None	0	0	0	0	0	0	0	1	0	0	0	1	0
AKT*	GSK3Î²*	None	0	0	0	0	0	0	1	1	0	0	0	1	1
AKT*	TSC2	None	0	0	0	0	1	0	0	0	0	1	0	1	1
CRK	VAV1	None	0	0	0	0	0	0	0	0	0	1	0	1	0
ERK1/2*	AP1*	None	0	0	0	0	1	0	0	0	0	0	0	1	0
ERK1/2*	MNK1	None	0	0	0	0	0	0	0	0	0	1	0	1	0
ERK1/2*	PLA2G2A	None	0	0	0	0	0	0	0	0	0	1	0	1	0
ERK1/2*	PLA2G4A	None	0	0	0	0	0	0	0	0	0	1	0	1	0
ERK1_2*	FOS	None	0	0	0	0	0	1	0	0	0	0	1	0	0
FGFR1	FRS2	None	1	0	0	0	0	1	0	0	0	0	0	0	0
FYN	CD247	None	0	0	0	0	1	0	0	0	0	2	0	2	0
FYN	DAP12*	None	0	0	0	0	0	0	0	0	0	1	0	1	0
FYN	DNAM1*	None	0	0	0	0	0	0	0	0	0	1	0	1	0
GSK3*	NFAT*	None	0	0	0	0	1	0	12	0	0	0	0	0	0
GSK3Î²*	Î²-Catenin*	None	0	0	0	0	0	3	1	0	0	0	0	0	1
HIPK2	CTBP*	S422	0	1	1	0	0	0	1	0	0	0	0	0	0
Heparin	CD247	None	0	0	0	0	0	0	0	0	0	1	0	2	0
Heparin	DAP12*	None	0	0	0	0	0	0	0	0	0	1	0	1	0
IFNA	STAT1	None	0	0	0	0	0	0	0	0	0	1	0	0	1
IFNGR	STAT1	None	1	0	0	0	0	0	0	1	0	0	0	1	1
IGF1	IGF1R	None	1	0	0	0	0	0	1	0	0	0	0	0	0
IGF2	IGF1R	None	1	0	0	0	0	0	1	0	0	0	0	0	0
IKK complex	IkB*	None	2	0	0	0	3	0	0	0	0	0	0	3	0
IKK complex	NFKBIA	None	0	1	0	0	0	0	0	1	0	1	0	0	1
IKKÎ²*	TSC1	S487	0	1	0	0	0	0	1	0	0	0	0	0	0
IKKÎ²*	TSC1	S511	0	1	0	0	0	0	1	0	0	0	0	0	0
IL10	p38*	None	0	0	0	0	0	0	0	1	0	0	0	1	0
IL10R/IL10/JAK1	STAT3	None	0	0	0	0	0	0	0	1	0	0	0	0	1
IL13	IRS2	None	0	0	0	0	0	0	0	1	0	0	0	1	0
IL13	PLCG1	None	0	0	0	0	0	0	0	1	0	0	0	1	0
IL13/Receptor-TYPE_2	STAT6	None	0	0	0	0	0	0	0	1	0	0	0	1	1
IL2	WASF2	None	0	0	0	0	0	0	0	0	0	1	0	1	0
IL4/Receptor-TYPE_2	STAT6	None	0	0	0	0	0	0	0	0	0	0	0	1	1
IL4_receptor_TYPE1	STAT6	None	0	0	0	0	0	0	0	1	0	0	0	1	1
IL6R	STAT3	None	1	0	0	0	0	0	0	1	0	1	0	0	0
IP3	ERK1/2*	None	0	0	0	0	0	0	0	0	0	1	0	1	0
JAK1	STAT1	None	0	0	0	0	0	1	0	0	0	2	0	0	1
JNK*	AP1*	None	0	0	0	0	1	0	0	0	0	0	0	1	0
JNK*	CTBP*	S422	0	1	1	0	0	0	0	0	0	0	0	0	0
JNK*	JUN	None	0	0	0	0	0	0	1	1	0	1	1	0	0
LCK	CD247	None	0	0	0	0	0	0	0	0	0	3	0	3	0
LCK	DAP10	None	0	0	0	0	0	0	0	0	0	1	0	1	0
LCK	DAP12*	None	0	0	0	0	0	0	0	0	0	1	0	1	0
LCP2	VAV1	None	0	0	0	0	1	0	0	0	0	1	0	1	0
LFA1:DNAM1	LCP2	None	0	0	0	0	0	0	0	0	0	1	0	1	0
LIMK1	CFL1	None	1	0	0	0	1	0	0	0	0	1	0	1	0
MAP2K3	p38*	None	0	0	0	0	0	0	2	0	0	1	0	1	0
MAP2K4	JNK*	None	0	0	0	0	1	0	2	0	0	0	0	1	0
MAP2K6	p38*	None	0	0	0	0	0	0	2	0	0	1	0	0	0
MAP3K1	MAP2K4	None	0	0	0	0	1	0	0	0	0	0	0	1	0
MEK*	ERK1/2*	None	0	0	0	0	1	0	0	0	0	1	0	1	0
MICA	DAP10	None	0	0	0	0	0	0	0	0	0	1	0	1	0
MICB	DAP10	None	0	0	0	0	0	0	0	0	0	1	0	1	0
MLCK*	RLC_MYOSIN_II*	None	1	0	0	0	1	0	0	0	0	0	0	1	0
MNK1	EIF4E	None	0	0	0	0	0	0	0	0	0	1	0	1	0
NKp44L*	DAP12*	None	0	0	0	0	0	0	0	0	0	1	0	1	0
None	IKKÎ²*	None	1	0	0	0	0	0	0	1	0	0	0	1	0
PAK1	MAP2K3	None	0	0	0	0	0	0	0	0	0	1	0	1	0
PAK1	MEK*	None	0	0	0	0	0	0	0	0	0	1	0	1	0
PIP3*	VAV1	None	0	0	0	0	1	0	0	0	0	1	0	1	0
PKC*	DNAM1*	None	0	0	0	0	0	0	0	0	0	1	0	1	0
PLD*	PLA2G2A	None	0	0	0	0	0	0	0	0	0	1	0	1	0
PTK2B	VAV1	None	0	0	0	0	0	0	0	0	0	1	0	1	0
PVR	DNAM1*	None	0	0	0	0	0	0	0	0	0	1	0	1	0
PVRL2	DNAM1*	None	0	0	0	0	0	0	0	0	0	1	0	1	0
RAET1E	DAP10	None	0	0	0	0	0	0	0	0	0	1	0	1	0
RAF1	BAD	None	0	0	0	0	0	1	1	0	0	0	0	0	0
RAF1	MEK*	None	0	0	0	0	1	0	2	0	0	1	0	1	0
ROCK1	LIMK1	None	0	0	0	0	0	0	0	0	0	1	0	1	0
ROCK1	RLC_MYOSIN_II*	None	0	0	0	0	1	0	0	0	0	0	0	1	0
RSK*	EIF4B	S422	0	1	0	0	0	0	1	0	0	0	0	0	0
SYK	LAT	None	0	0	0	0	0	0	0	0	0	1	0	1	0
TGFBR2	AKT*	None	0	0	0	0	0	0	0	1	0	0	0	1	0
TNF	p38*	None	1	0	0	0	0	0	0	0	0	0	0	0	1
TNFR1	JNK*	None	1	0	0	0	0	0	0	1	0	0	0	1	0
TNFR1	p38*	None	0	0	0	0	0	0	0	1	0	0	0	1	0
TNFR2	JNK*	None	1	0	0	0	0	0	0	1	0	0	0	1	0
TNFR2	p38*	None	0	0	0	0	0	0	0	1	0	0	0	1	0
TYK2	STAT1	None	0	0	0	0	0	0	0	0	0	1	0	0	1
ULBP1	DAP10	None	0	0	0	0	0	0	0	0	0	1	0	1	0
ULBP2	DAP10	None	0	0	0	0	0	0	0	0	0	1	0	1	0
ULBP3	DAP10	None	0	0	0	0	0	0	0	0	0	1	0	1	0
VAV1	PLCG2	None	0	0	0	0	0	0	0	0	0	1	0	1	0
ZAP70	LAT	None	0	0	0	0	0	0	0	0	0	1	0	1	0
mTORC1	S6K*	None	0	1	0	0	0	0	0	0	0	0	1	0	0
p38*	CREB1	None	0	0	0	0	0	0	0	1	0	0	0	1	0
s1022	3BP2*	None	0	0	0	0	0	0	0	0	0	1	0	1	0
s1022	CBL	None	0	0	0	0	0	0	0	0	0	1	0	1	0
s1022	LCP2	None	0	0	0	0	0	0	0	0	0	1	0	1	0
s1022	PLCG1	None	0	0	0	0	0	0	0	0	0	1	0	1	0
s1022	PLCG2	None	0	0	0	0	0	0	0	0	0	1	0	1	0
s1081	SHC1	None	0	0	0	0	0	0	0	0	0	1	0	1	0
s1081	SYK	None	0	0	0	0	0	0	0	0	0	1	0	1	0
s1081	ZAP70	None	0	0	0	0	0	0	0	0	0	1	0	1	0
s1107	STAT3	None	0	0	0	0	0	0	0	0	0	0	0	1	1
s1115	AKT*	None	1	0	0	0	0	0	0	0	0	1	0	1	1
s1133	GAB2	None	0	0	0	0	0	0	0	0	0	1	0	1	0
s1178	MTOR	None	0	0	0	0	1	0	0	0	0	1	0	0	0
s1320	SMAD3	None	1	0	0	0	0	0	0	0	0	1	0	0	0
s1407	FYN	None	0	0	0	0	0	0	0	0	0	1	0	1	0
s1407	LYN	None	0	0	0	0	0	0	0	0	0	1	0	1	0
s1407	PTK2B	None	0	0	0	0	0	0	0	0	0	2	0	1	0
s1407	ZAP70	None	0	0	0	0	0	0	0	0	0	1	0	1	0
s1478	SYK	None	0	0	0	0	0	0	0	0	0	1	0	1	0
s1484	SYK	None	0	0	0	0	0	0	0	0	0	1	0	1	0
s1484	ZAP70	None	0	0	0	0	0	0	0	0	0	1	0	1	0
s1522	ERK1/2*	None	0	0	0	0	0	0	0	0	0	1	0	1	0
s1669	PLCG1	None	0	0	0	0	0	0	0	0	0	1	0	1	0
s1669	PLCG2	None	0	0	0	0	0	0	0	0	0	1	0	1	0
s1700	WASP*	None	1	0	0	0	0	0	0	0	0	0	0	1	0
s1747	CBL	None	0	0	0	0	0	0	0	0	0	1	0	1	0
s1747	PLCG1	None	0	0	0	0	0	0	0	0	0	1	0	1	0
s1747	PLCG2	None	0	0	0	0	0	0	0	0	0	1	0	1	0
s1747	VAV1	None	0	0	0	0	0	0	0	0	0	1	0	1	0
s1849	RAF1	None	0	0	0	0	1	0	0	0	0	1	0	1	0
s1884	FYN	None	0	0	0	0	0	0	0	0	0	1	0	1	0
s1884	ZAP70	None	0	0	0	0	0	0	0	0	0	1	0	1	0
s2275	STAT5*	None	0	0	0	0	0	0	0	0	0	0	0	1	1
s2281	STAT3	None	0	0	0	0	0	0	0	0	0	0	0	1	1
s61	SYK	None	0	0	0	0	0	0	0	0	0	1	0	1	0
s61	ZAP70	None	0	0	0	0	0	0	0	0	0	1	0	1	0
s610	STAT5*	None	0	0	0	0	0	0	0	1	0	0	0	1	1
s651	IKKÎ²*	None	1	0	0	0	0	0	0	1	0	0	0	1	1
s654	ERK*	None	0	0	0	0	0	0	0	1	0	0	0	0	1
s654	IRAK1	None	0	0	0	0	0	0	0	1	0	0	0	1	1
s654	p38*	None	0	0	0	0	0	0	0	1	0	0	0	0	1
s747	SYK	None	0	0	0	0	0	0	0	0	0	1	0	1	0
s747	ZAP70	None	0	0	0	0	0	0	0	0	0	1	0	1	0
s762	SYK	None	0	0	0	0	0	0	0	0	0	1	0	1	0
s762	ZAP70	None	0	0	0	0	0	0	0	0	0	1	0	1	0
s771	CBL	None	0	0	0	0	0	0	0	0	0	1	0	1	0
s771	LCP2	None	0	0	0	0	0	0	0	0	0	1	0	1	0
s771	VAV1	None	0	0	0	0	0	0	0	0	0	1	0	1	0
s852	SMAD2	None	0	0	0	0	0	0	0	1	0	0	0	0	1
s852	SMAD3	None	0	0	0	0	0	0	0	1	0	0	0	0	1
s926	SYK	None	0	0	0	0	0	0	0	0	0	1	0	1	0
ASSOCIATION	ASSOCIATION
Reactant 1	Reactant 2		caf_cell_master.sbgn	rcd_master.sbgn	cellcycle_dnarepair_master.sbgn	telomere_maintenance_master.sbgn	adaptive_immune_master.sbgn	emt_senescence_master.sbgn	survival_master.sbgn	macrophages_mdsc_cells_master.sbgn	angiogenesis_master.sbgn	natural_killer_cell_master.sbgn	invasion_motility_master.sbgn	innate_immune_master.sbgn	dendritic_cell_master.sbgn
CX3CR1	CX3CL1		0	0	0	0	0	0	0	0	0	0	0	1	1
14-3-3*	BAD		0	1	0	0	0	1	0	0	0	0	0	0	0
14-3-3*	FOXO3		0	0	0	0	0	1	2	0	0	0	0	0	0
14-3-3*	p27KIP1*		0	1	0	0	0	0	1	0	0	0	0	0	0
2B4*	CD48		0	0	0	0	0	0	0	0	0	1	0	1	0
2B4*	SH2D1A		0	0	0	0	0	0	0	0	0	1	0	1	0
ARL14EP	MYO1E		0	0	0	0	0	0	0	0	0	0	0	1	1
ATG13	FIP200*		0	1	0	0	0	0	1	0	0	0	0	0	0
ATG13	ULK*		0	1	0	0	0	0	1	0	0	0	0	0	0
ATP	P2RX7		0	0	0	0	0	0	0	0	0	0	0	1	1
B2M	CD1*		0	0	0	0	0	0	0	0	0	0	0	1	1
B2M	Lipid_antigen		0	0	0	0	0	0	0	0	0	0	0	1	1
BAD	14-3-3*		0	1	0	0	0	1	0	0	0	0	0	0	0
BARD1	BRCA1		0	1	1	0	0	0	0	0	0	0	0	0	0
BAX	BCL2		0	3	0	0	0	1	0	0	0	0	0	0	0
BAX	BCL2-XL*		0	2	0	0	0	1	1	0	0	0	0	0	0
BBC3	BCL2		0	1	0	0	0	1	0	0	0	0	0	0	0
BBC3	BCL2-XL*		0	1	0	0	0	1	0	0	0	0	0	0	0
BCAR1	CBL		0	0	0	0	0	0	0	0	0	1	0	1	0
BCAR1	CRK		0	0	0	0	0	0	0	0	0	1	0	2	1
BCAR1	CRKL		0	0	0	0	0	0	0	0	0	1	0	1	0
BCAR1	DOCK1		0	0	0	0	0	0	0	0	0	0	0	1	1
BCAR1	RAPGEF1		0	0	0	0	0	0	0	0	0	1	0	1	0
BCL2	BAX		0	3	0	0	0	1	0	0	0	0	0	0	0
BCL2	BBC3		0	1	0	0	0	1	0	0	0	0	0	0	0
BCL2	p53*		0	1	0	0	0	1	0	0	0	0	0	0	0
BCL2-XL*	BAX		0	2	0	0	0	1	1	0	0	0	0	0	0
BCL2-XL*	BBC3		0	1	0	0	0	1	0	0	0	0	0	0	0
BCL2-XL*	p53*		0	1	0	0	0	1	0	0	0	0	0	0	0
BCL3	HDAC1		0	0	0	0	0	0	0	1	0	0	0	1	0
BCL3	NFKB1_p50*		0	0	0	0	1	0	0	1	0	0	0	1	0
BRCA1	BARD1		0	1	1	0	0	0	0	0	0	0	0	0	0
CALR	LRP1		0	0	0	0	0	0	0	0	0	0	0	1	1
CBL	BCAR1		0	0	0	0	0	0	0	0	0	1	0	1	0
CBL	CRK		0	0	0	0	0	0	0	0	0	1	0	1	0
CBL	CRKL		0	0	0	0	0	0	0	0	0	1	0	1	0
CBL	RAPGEF1		0	0	0	0	0	0	0	0	0	1	0	1	0
CBP*	CREB1		0	0	0	0	0	0	0	1	0	0	0	1	0
CBP*	RELA		0	0	0	0	0	0	0	1	0	0	0	1	0
CCL19	CCR7		0	0	0	0	0	0	0	0	0	0	0	1	1
CCR7	CCL19		0	0	0	0	0	0	0	0	0	0	0	1	1
CD1*	B2M		0	0	0	0	0	0	0	0	0	0	0	1	1
CD1*	Lipid_antigen		0	0	0	0	0	0	0	0	0	0	0	1	1
CD11a*	CD18*		0	0	0	0	0	0	0	0	0	1	0	1	0
CD11b*	CD18*		0	0	0	0	0	0	0	0	0	1	0	1	0
CD14	LY96		0	0	0	0	0	0	0	1	0	0	0	1	1
CD14	MYD88		0	0	0	0	0	0	0	1	0	0	0	1	1
CD14	TIRAP		0	0	0	0	0	0	0	1	0	0	0	1	1
CD14	TLR2/4*		0	0	0	0	0	0	0	1	0	0	0	1	0
CD18*	CD11a*		0	0	0	0	0	0	0	0	0	1	0	1	0
CD18*	CD11b*		0	0	0	0	0	0	0	0	0	1	0	1	0
CD247	FCER1G		0	0	0	0	0	0	0	0	0	1	0	1	0
CD247	FcÎ³RIII*		0	0	0	0	0	0	0	0	0	1	0	1	0
CD247	NKp30*		0	0	0	0	0	0	0	0	0	1	0	1	0
CD247	NKp46*		0	0	0	0	0	0	0	0	0	1	0	1	0
CD40	CD40LG		0	0	0	0	1	0	0	0	0	0	0	1	1
CD40LG	CD40		0	0	0	0	1	0	0	0	0	0	0	1	1
CD47	SIRPA		0	0	0	0	0	0	0	0	0	0	0	1	1
CD47	THBS1		0	0	0	0	0	0	0	0	0	0	0	1	1
CD48	2B4*		0	0	0	0	0	0	0	0	0	1	0	1	0
CD48	SH2D1A		0	0	0	0	0	0	0	0	0	1	0	1	0
CD74	MIF		1	0	0	0	0	0	0	0	0	0	0	1	0
CDH1	CDH2		0	0	0	0	0	0	0	0	0	1	0	1	0
CDH1	CDH4		0	0	0	0	0	0	0	0	0	1	0	1	0
CDH2	CDH1		0	0	0	0	0	0	0	0	0	1	0	1	0
CDH2	CDH4		0	0	0	0	0	0	0	0	0	1	0	1	0
CDH4	CDH1		0	0	0	0	0	0	0	0	0	1	0	1	0
CDH4	CDH2		0	0	0	0	0	0	0	0	0	1	0	1	0
CDK2	CyclinE*		0	0	1	0	0	0	1	0	0	0	0	0	0
CDK2	p27KIP1*		0	0	0	0	0	1	1	0	0	0	0	0	0
CDK4_6*	CyclinD*		0	0	1	0	0	0	2	0	0	0	0	0	0
CLEC2B	NKp80*		0	0	0	0	0	0	0	0	0	1	0	1	0
CLEC2D	KLRB1		0	0	0	0	0	0	0	0	0	1	0	1	0
CREB1	CBP*		0	0	0	0	0	0	0	1	0	0	0	1	0
CRK	BCAR1		0	0	0	0	0	0	0	0	0	1	0	2	1
CRK	CBL		0	0	0	0	0	0	0	0	0	1	0	1	0
CRK	CRKL		0	0	0	0	0	0	0	0	1	1	0	1	0
CRK	DOCK1		0	0	0	0	0	1	0	0	0	0	0	1	1
CRK	RAPGEF1		0	0	0	0	0	0	0	0	0	1	0	1	0
CRKL	BCAR1		0	0	0	0	0	0	0	0	0	1	0	1	0
CRKL	CBL		0	0	0	0	0	0	0	0	0	1	0	1	0
CRKL	CRK		0	0	0	0	0	0	0	0	1	1	0	1	0
CRKL	PI3KR(p85)*		0	0	0	0	0	0	0	0	0	1	0	1	0
CRKL	RAPGEF1		0	0	0	0	0	0	0	0	0	1	0	1	0
CSF1	CSF1R		0	0	0	0	0	0	0	1	0	0	0	1	1
CSF1R	CSF1		0	0	0	0	0	0	0	1	0	0	0	1	1
CSF2	JAK2		0	0	0	0	0	0	0	1	0	0	0	1	1
CSF2RA	CSF2RB		0	0	0	0	0	0	0	0	0	0	0	1	1
CSF2RB	CSF2RA		0	0	0	0	0	0	0	0	0	0	0	1	1
CSF2RB	IL3RA		0	0	0	0	0	0	0	0	0	0	0	1	1
CSF3R	GSF3		0	0	0	0	0	0	0	1	0	0	0	1	0
CX3CL1	CX3CR1		0	0	0	0	0	0	0	0	0	0	0	1	1
CXCL12	CXCR4		1	0	0	0	0	0	0	1	0	0	0	1	1
CXCR4	CXCL12		1	0	0	0	0	0	0	1	0	0	0	1	1
CYBA	CYBB		0	0	0	0	0	0	0	1	0	0	0	1	1
CYBA	FAD		0	1	0	0	0	0	0	1	0	0	0	1	1
CYBA	NCF1		0	0	0	0	0	0	0	1	0	0	0	1	1
CYBA	NCF2		0	0	0	0	0	0	0	1	0	0	0	1	1
CYBA	NCF4		0	0	0	0	0	0	0	1	0	0	0	1	1
CYBA	heme		1	1	0	0	0	0	0	1	0	0	0	1	1
CYBB	CYBA		0	0	0	0	0	0	0	1	0	0	0	1	1
CYBB	FAD		0	0	0	0	0	0	0	1	0	0	0	1	1
CYBB	NCF1		0	0	0	0	0	0	0	1	0	0	0	1	1
CYBB	NCF2		0	0	0	0	0	0	0	1	0	0	0	1	1
CYBB	NCF4		0	0	0	0	0	0	0	1	0	0	0	1	1
CYBB	heme		0	0	0	0	0	0	0	1	0	0	0	1	1
Ca2+	Calmodulin*		0	0	0	0	1	0	1	0	0	1	1	1	0
Calmodulin*	Ca2+		0	0	0	0	1	0	1	0	0	1	1	1	0
CyclinD*	CDK4_6*		0	0	1	0	0	0	2	0	0	0	0	0	0
CyclinE*	CDK2		0	0	1	0	0	0	1	0	0	0	0	0	0
DAG	PKC*		1	0	0	0	0	0	1	0	0	0	0	0	0
DAG	PRKCQ		0	0	0	0	1	0	0	0	0	0	0	1	0
DAG	RASGRP1		0	0	0	0	1	0	1	0	0	0	0	0	0
DAP10	NKG2D*		0	0	0	0	0	0	0	0	0	1	0	1	0
DAP12*	HLA-E		0	0	0	0	0	0	0	0	0	2	0	2	0
DAP12*	KLRC2		0	0	0	0	0	0	0	0	0	1	0	1	0
DAP12*	KLRC3		0	0	0	0	0	0	0	0	0	1	0	1	0
DAP12*	KLRD1		0	0	0	0	0	0	0	0	0	2	0	2	0
DAP12*	NKp44*		0	0	0	0	0	0	0	0	0	1	0	1	0
DOCK1	BCAR1		0	0	0	0	0	0	0	0	0	0	0	1	1
DOCK1	CRK		0	0	0	0	0	1	0	0	0	0	0	1	1
DRAL*	PTCH*		0	1	0	0	0	0	1	0	0	0	0	0	0
DRAL*	TUCAN*		0	1	0	0	0	0	1	0	0	0	0	0	0
EGF family*	EGFR family*		0	0	0	0	0	1	0	0	0	0	1	0	0
EGFR	ERBB*		1	0	0	0	0	0	1	0	0	0	0	0	0
EGFR family*	EGF family*		0	0	0	0	0	1	0	0	0	0	1	0	0
ELC_MYOSIN_II*	MYH9		0	0	0	0	1	0	0	0	0	0	0	1	0
ELC_MYOSIN_II*	RLC_MYOSIN_II*		1	0	0	0	1	0	0	0	0	0	0	1	0
ERBB*	EGFR		1	0	0	0	0	0	1	0	0	0	0	0	0
FAD	CYBA		0	1	0	0	0	0	0	1	0	0	0	1	1
FAD	CYBB		0	0	0	0	0	0	0	1	0	0	0	1	1
FAD	NCF1		0	0	0	0	0	0	0	1	0	0	0	1	1
FAD	NCF2		0	0	0	0	0	0	0	1	0	0	0	1	1
FAD	NCF4		0	0	0	0	0	0	0	1	0	0	0	1	1
FAD	heme		0	1	0	0	0	0	0	1	0	0	0	1	1
FADD	RIPK1		1	3	0	0	0	0	0	1	0	0	0	1	1
FADD	TNF		1	0	0	0	0	0	0	1	0	0	0	1	1
FADD	TNFR1*		1	0	0	0	0	0	0	1	0	0	0	1	1
FADD	TRADD		1	1	0	0	0	0	0	1	0	0	0	1	1
FADD	TRAF2		1	0	0	0	0	0	0	1	0	0	0	1	1
FCER1G	CD247		0	0	0	0	0	0	0	0	0	1	0	1	0
FCER1G	NKp46*		0	0	0	0	0	0	0	0	0	1	0	1	0
FIP200*	ATG13		0	1	0	0	0	0	1	0	0	0	0	0	0
FIP200*	ULK*		0	1	0	0	0	0	1	0	0	0	0	0	0
FLT1	VEGFA		0	0	0	0	0	0	0	0	0	0	0	1	1
FLT3	FLT3LG		0	0	0	0	0	0	0	0	0	0	0	1	1
FLT3LG	FLT3		0	0	0	0	0	0	0	0	0	0	0	1	1
FOXO3	14-3-3*		0	0	0	0	0	1	2	0	0	0	0	0	0
FcÎ³RIII*	CD247		0	0	0	0	0	0	0	0	0	1	0	1	0
GATA1	SPI1		0	0	0	0	0	0	0	0	0	0	0	1	1
GF	RTK*		0	0	0	0	0	0	2	0	0	0	2	0	0
GRB2	LAT		0	0	0	0	1	0	0	0	0	1	0	1	0
GRB2	SHC1		0	0	0	0	0	0	0	0	3	1	0	1	0
GRB2	SOS*		0	0	0	0	0	2	1	0	1	0	0	0	0
GSF3	CSF3R		0	0	0	0	0	0	0	1	0	0	0	1	0
GZMB	MIR223		0	0	0	0	0	0	0	0	0	1	0	1	0
GZMB	MIR27A*		0	0	0	0	0	0	0	0	0	1	0	1	0
GZMB	MIR378		0	0	0	0	0	0	0	0	0	1	0	1	0
HDAC1	BCL3		0	0	0	0	0	0	0	1	0	0	0	1	0
HGF	MET		1	0	0	0	0	0	1	0	1	0	0	0	0
HLA-B	KIR3DL1		0	0	0	0	0	0	0	0	0	1	0	1	0
HLA-C	KIR2DL1		0	0	0	0	0	0	0	0	0	1	0	1	0
HLA-C	KIR2DL2		0	0	0	0	0	0	0	0	0	1	0	1	0
HLA-C	KIR2DL3		0	0	0	0	0	0	0	0	0	1	0	1	0
HLA-C	KIR2DS4		0	0	0	0	0	0	0	0	0	1	0	1	0
HLA-E	DAP12*		0	0	0	0	0	0	0	0	0	2	0	2	0
HLA-E	KLRC2		0	0	0	0	0	0	0	0	0	1	0	1	0
HLA-E	KLRC3		0	0	0	0	0	0	0	0	0	1	0	1	0
HLA-E	KLRD1		0	0	0	0	0	0	0	0	0	2	0	2	0
HLA-G	KIR2DL4		0	0	0	0	0	0	0	0	0	1	0	1	0
HLA-G	LILRB1		0	0	0	0	0	0	0	0	0	1	0	1	0
IFNG	JAK1		1	0	0	0	0	0	0	1	0	0	0	1	1
IFNG	JAK2		1	0	0	0	0	0	0	1	0	0	0	1	1
IFNG	MIR15/16*		0	0	0	0	0	0	0	0	0	1	0	1	0
IFNGR1	IFNGR2		1	0	0	0	0	0	0	1	0	0	0	1	0
IFNGR2	IFNGR1		1	0	0	0	0	0	0	1	0	0	0	1	0
IGF2	IGF2R		1	0	0	0	0	0	1	0	0	0	0	0	0
IGF2R	IGF2		1	0	0	0	0	0	1	0	0	0	0	0	0
IL12RB1	IL12RB2		0	0	0	0	0	0	0	0	0	1	0	1	0
IL12RB2	IL12RB1		0	0	0	0	0	0	0	0	0	1	0	1	0
IL13	IL13RA2		0	0	0	0	0	0	0	1	0	0	0	1	0
IL13	JAK1		0	0	0	0	0	0	0	1	0	0	0	1	1
IL13	JAK2		0	0	0	0	0	0	0	1	0	0	0	1	1
IL13	TYK2		0	0	0	0	0	0	0	1	0	0	0	1	1
IL13RA1	IL4R		0	0	0	0	0	0	0	1	0	1	0	2	1
IL13RA1	MIR155		0	0	0	0	0	0	0	1	0	0	0	1	0
IL13RA2	IL13		0	0	0	0	0	0	0	1	0	0	0	1	0
IL15	IL15RA		0	0	0	0	0	0	0	0	0	0	0	1	1
IL15	JAK1		0	0	0	0	0	0	0	0	0	0	0	1	1
IL15	JAK3		0	0	0	0	0	0	0	0	0	0	0	1	1
IL15RA	IL15		0	0	0	0	0	0	0	0	0	0	0	1	1
IL15RA	IL2RB		0	0	0	0	0	0	0	0	0	1	0	1	1
IL15RA	IL2RG		0	0	0	0	0	0	0	0	0	1	0	1	1
IL18	MYD88		0	0	0	0	0	0	0	0	0	1	0	2	1
IL18R1	IL18RAP		0	0	0	0	0	0	0	0	0	1	0	2	1
IL18RAP	IL18R1		0	0	0	0	0	0	0	0	0	1	0	2	1
IL2	JAK1		0	0	0	0	0	0	0	0	0	0	0	1	1
IL2	JAK3		0	0	0	0	0	0	0	0	0	0	0	1	1
IL2RA	IL2RB		0	0	0	0	0	0	0	0	0	1	0	1	1
IL2RA	IL2RG		0	0	0	0	0	0	0	0	0	1	0	1	1
IL2RB	IL15RA		0	0	0	0	0	0	0	0	0	1	0	1	1
IL2RB	IL2RA		0	0	0	0	0	0	0	0	0	1	0	1	1
IL2RB	IL2RG		0	0	0	0	0	0	0	0	0	2	0	2	2
IL2RG	IL15RA		0	0	0	0	0	0	0	0	0	1	0	1	1
IL2RG	IL2RA		0	0	0	0	0	0	0	0	0	1	0	1	1
IL2RG	IL2RB		0	0	0	0	0	0	0	0	0	2	0	2	2
IL2RG	IL4R		0	0	0	0	0	0	0	1	0	1	0	2	1
IL3RA	CSF2RB		0	0	0	0	0	0	0	0	0	0	0	1	1
IL4	JAK1		0	0	0	0	0	0	0	2	0	2	0	2	2
IL4	JAK2		0	0	0	0	0	0	0	2	0	2	0	2	2
IL4	JAK3		0	0	0	0	0	0	0	1	0	1	0	1	1
IL4	TYK2		0	0	0	0	0	0	0	1	0	1	0	1	1
IL4R	IL13RA1		0	0	0	0	0	0	0	1	0	1	0	2	1
IL4R	IL2RG		0	0	0	0	0	0	0	1	0	1	0	2	1
IL6	IL6R		0	0	0	0	0	0	0	1	0	1	0	0	1
IL6R	IL6		0	0	0	0	0	0	0	1	0	1	0	0	1
IL6R	gp130*		1	0	0	0	0	0	0	0	0	0	0	1	1
IP3	IP3R*		0	0	0	0	1	0	1	1	0	1	0	1	0
IP3R*	IP3		0	0	0	0	1	0	1	1	0	1	0	1	0
IRAK2	IRAK4		0	0	0	0	0	0	0	1	0	0	0	1	1
IRAK4	IRAK2		0	0	0	0	0	0	0	1	0	0	0	1	1
IRAK4	MYD88		1	0	0	0	0	0	0	0	0	0	0	1	0
IRF4	MIR125B1		0	0	0	0	0	0	0	1	0	0	0	1	0
ITGA1	ITGB1		1	0	0	0	0	1	0	0	0	0	0	0	0
ITGA11	ITGB1		1	0	0	0	0	1	0	0	0	0	0	0	0
ITGA2	ITGB1		1	0	0	0	0	1	0	0	0	0	1	0	0
ITGA3	ITGB1		1	0	0	0	0	1	0	0	0	0	0	0	0
ITGA4	ITGB1		0	0	0	0	0	1	0	0	0	1	0	1	0
ITGA5	ITGB1		1	0	0	0	0	1	0	0	0	0	0	1	0
ITGAV	ITGB3		1	0	0	0	0	1	0	0	0	0	0	0	0
ITGAV	ITGB5		1	0	0	0	0	1	0	0	0	0	0	0	0
ITGAV	ITGB6		1	0	0	0	0	1	0	0	0	0	0	0	0
ITGB1	ITGA1		1	0	0	0	0	1	0	0	0	0	0	0	0
ITGB1	ITGA11		1	0	0	0	0	1	0	0	0	0	0	0	0
ITGB1	ITGA2		1	0	0	0	0	1	0	0	0	0	1	0	0
ITGB1	ITGA3		1	0	0	0	0	1	0	0	0	0	0	0	0
ITGB1	ITGA4		0	0	0	0	0	1	0	0	0	1	0	1	0
ITGB1	ITGA5		1	0	0	0	0	1	0	0	0	0	0	1	0
ITGB3	ITGAV		1	0	0	0	0	1	0	0	0	0	0	0	0
ITGB5	ITGAV		1	0	0	0	0	1	0	0	0	0	0	0	0
ITGB6	ITGAV		1	0	0	0	0	1	0	0	0	0	0	0	0
IkB*	NFKB1_p50*		2	0	0	0	3	0	0	0	0	0	0	3	0
IkB*	RELA		1	0	0	0	1	0	0	0	0	0	0	1	0
IkB*	RELB		1	0	0	0	1	0	0	0	0	0	0	1	0
IkB*	cREL*		0	0	0	0	1	0	0	0	0	0	0	1	0
JAK1	IFNG		1	0	0	0	0	0	0	1	0	0	0	1	1
JAK1	IL13		0	0	0	0	0	0	0	1	0	0	0	1	1
JAK1	IL15		0	0	0	0	0	0	0	0	0	0	0	1	1
JAK1	IL2		0	0	0	0	0	0	0	0	0	0	0	1	1
JAK1	IL4		0	0	0	0	0	0	0	2	0	2	0	2	2
JAK1	JAK2		2	0	0	0	0	0	0	4	0	2	0	9	4
JAK1	JAK3		0	0	0	0	0	0	0	1	0	1	0	5	3
JAK1	TYK2		1	0	0	0	0	0	0	3	0	1	0	7	2
JAK2	CSF2		0	0	0	0	0	0	0	1	0	0	0	1	1
JAK2	IFNG		1	0	0	0	0	0	0	1	0	0	0	1	1
JAK2	IL13		0	0	0	0	0	0	0	1	0	0	0	1	1
JAK2	IL4		0	0	0	0	0	0	0	2	0	2	0	2	2
JAK2	JAK1		2	0	0	0	0	0	0	4	0	2	0	9	4
JAK2	JAK3		0	0	0	0	0	0	0	1	0	1	0	2	1
JAK2	TYK2		1	0	0	0	0	0	0	2	0	1	0	6	2
JAK3	IL15		0	0	0	0	0	0	0	0	0	0	0	1	1
JAK3	IL2		0	0	0	0	0	0	0	0	0	0	0	1	1
JAK3	IL4		0	0	0	0	0	0	0	1	0	1	0	1	1
JAK3	JAK1		0	0	0	0	0	0	0	1	0	1	0	5	3
JAK3	JAK2		0	0	0	0	0	0	0	1	0	1	0	2	1
KDR	VEGFA		0	0	0	0	0	0	0	0	0	0	0	1	1
KIR2DL1	HLA-C		0	0	0	0	0	0	0	0	0	1	0	1	0
KIR2DL2	HLA-C		0	0	0	0	0	0	0	0	0	1	0	1	0
KIR2DL3	HLA-C		0	0	0	0	0	0	0	0	0	1	0	1	0
KIR2DL4	HLA-G		0	0	0	0	0	0	0	0	0	1	0	1	0
KIR2DS4	HLA-C		0	0	0	0	0	0	0	0	0	1	0	1	0
KIR3DL1	HLA-B		0	0	0	0	0	0	0	0	0	1	0	1	0
KIT	KITLG		0	0	0	0	0	2	0	0	0	0	0	1	0
KITLG	KIT		0	0	0	0	0	2	0	0	0	0	0	1	0
KLRB1	CLEC2D		0	0	0	0	0	0	0	0	0	1	0	1	0
KLRC2	DAP12*		0	0	0	0	0	0	0	0	0	1	0	1	0
KLRC2	HLA-E		0	0	0	0	0	0	0	0	0	1	0	1	0
KLRC2	KLRD1		0	0	0	0	0	0	0	0	0	1	0	1	0
KLRC3	DAP12*		0	0	0	0	0	0	0	0	0	1	0	1	0
KLRC3	HLA-E		0	0	0	0	0	0	0	0	0	1	0	1	0
KLRC3	KLRD1		0	0	0	0	0	0	0	0	0	1	0	1	0
KLRD1	DAP12*		0	0	0	0	0	0	0	0	0	2	0	2	0
KLRD1	HLA-E		0	0	0	0	0	0	0	0	0	2	0	2	0
KLRD1	KLRC2		0	0	0	0	0	0	0	0	0	1	0	1	0
KLRD1	KLRC3		0	0	0	0	0	0	0	0	0	1	0	1	0
LAT	GRB2		0	0	0	0	1	0	0	0	0	1	0	1	0
LCP2	MIR155		0	0	0	0	0	0	0	0	0	1	0	1	0
LGALS3	SLC3A2		0	0	0	0	0	0	0	1	0	0	0	1	0
LILRB1	HLA-G		0	0	0	0	0	0	0	0	0	1	0	1	0
LRP1	CALR		0	0	0	0	0	0	0	0	0	0	0	1	1
LRP5_6*	WNT*		0	0	0	0	0	1	1	0	0	0	0	0	0
LY96	CD14		0	0	0	0	0	0	0	1	0	0	0	1	1
LY96	MYD88		0	0	0	0	0	0	0	1	0	0	0	1	1
LY96	TIRAP		0	0	0	0	0	0	0	1	0	0	0	1	1
LY96	TLR2/4*		0	0	0	0	0	0	0	1	0	0	0	1	0
Lipid_antigen	B2M		0	0	0	0	0	0	0	0	0	0	0	1	1
Lipid_antigen	CD1*		0	0	0	0	0	0	0	0	0	0	0	1	1
MAP3K7	TAB2		1	0	0	0	0	0	0	1	0	0	0	1	0
MAP3K7	TAB3		1	0	0	0	0	0	0	0	0	0	0	1	0
MAX	MXD1		0	1	0	1	0	0	0	0	0	0	0	0	0
MAX	MYC		0	1	1	1	0	0	0	0	0	0	0	0	0
MET	HGF		1	0	0	0	0	0	1	0	1	0	0	0	0
MFGE8	PtdSer		0	0	0	0	0	0	0	0	0	0	0	1	1
MIF	CD74		1	0	0	0	0	0	0	0	0	0	0	1	0
MIR1245A	NKG2D*		0	0	0	0	0	0	0	0	0	1	0	1	0
MIR125B1	IRF4		0	0	0	0	0	0	0	1	0	0	0	1	0
MIR132	STAT4		0	0	0	0	0	0	0	0	0	1	0	1	0
MIR15/16*	IFNG		0	0	0	0	0	0	0	0	0	1	0	1	0
MIR150	PRF1		0	0	0	0	0	0	0	0	0	1	0	1	0
MIR155	IL13RA1		0	0	0	0	0	0	0	1	0	0	0	1	0
MIR155	LCP2		0	0	0	0	0	0	0	0	0	1	0	1	0
MIR155	SHIP1*		0	0	0	0	0	0	0	1	0	1	0	1	0
MIR17	STAT3		0	0	0	0	0	0	0	1	0	0	0	1	0
MIR200A	STAT4		0	0	0	0	0	0	0	0	0	1	0	1	0
MIR20A	STAT3		0	0	0	0	0	0	1	1	0	0	0	1	0
MIR212	STAT4		0	0	0	0	0	0	0	0	0	1	0	1	0
MIR223	GZMB		0	0	0	0	0	0	0	0	0	1	0	1	0
MIR27A*	GZMB		0	0	0	0	0	0	0	0	0	1	0	1	0
MIR27A*	PRF1		0	0	0	0	0	0	0	0	0	1	0	1	0
MIR30E	PRF1		0	0	0	0	0	0	0	0	0	1	0	1	0
MIR378	GZMB		0	0	0	0	0	0	0	0	0	1	0	1	0
MIZ1*	MYC		0	0	1	0	0	1	0	0	0	0	0	0	0
MLST8	MTOR		0	2	0	0	0	0	2	0	0	0	0	0	0
MLST8	RPTOR		0	1	0	0	0	0	2	0	0	0	0	0	0
MRE11*	NBS1*		0	1	1	0	0	0	0	0	0	0	0	0	0
MRE11*	RAD50		0	1	1	0	0	0	0	0	0	0	0	0	0
MST1	RASSF5		0	0	0	0	0	0	0	0	0	1	0	1	0
MTOR	MLST8		0	2	0	0	0	0	2	0	0	0	0	0	0
MTOR	RPTOR		0	1	0	0	0	0	2	0	0	0	0	0	0
MXD1	MAX		0	1	0	1	0	0	0	0	0	0	0	0	0
MYC	MAX		0	1	1	1	0	0	0	0	0	0	0	0	0
MYC	MIZ1*		0	0	1	0	0	1	0	0	0	0	0	0	0
MYD88	CD14		0	0	0	0	0	0	0	1	0	0	0	1	1
MYD88	IL18		0	0	0	0	0	0	0	0	0	1	0	2	1
MYD88	IRAK4		1	0	0	0	0	0	0	0	0	0	0	1	0
MYD88	LY96		0	0	0	0	0	0	0	1	0	0	0	1	1
MYD88	TIRAP		0	0	0	0	0	0	0	1	0	0	0	1	1
MYD88	TLR2/4*		0	0	0	0	0	0	0	1	0	0	0	1	0
MYH9	ELC_MYOSIN_II*		0	0	0	0	1	0	0	0	0	0	0	1	0
MYH9	RLC_MYOSIN_II*		0	0	0	0	1	0	0	0	0	0	0	1	0
MYO1E	ARL14EP		0	0	0	0	0	0	0	0	0	0	0	1	1
NBS1*	MRE11*		0	1	1	0	0	0	0	0	0	0	0	0	0
NBS1*	RAD50		0	1	1	0	0	0	0	0	0	0	0	0	0
NCF1	CYBA		0	0	0	0	0	0	0	1	0	0	0	1	1
NCF1	CYBB		0	0	0	0	0	0	0	1	0	0	0	1	1
NCF1	FAD		0	0	0	0	0	0	0	1	0	0	0	1	1
NCF1	NCF2		0	0	0	0	0	0	0	1	0	0	0	1	1
NCF1	NCF4		0	0	0	0	0	0	0	1	0	0	0	1	1
NCF1	heme		0	0	0	0	0	0	0	1	0	0	0	1	1
NCF2	CYBA		0	0	0	0	0	0	0	1	0	0	0	1	1
NCF2	CYBB		0	0	0	0	0	0	0	1	0	0	0	1	1
NCF2	FAD		0	0	0	0	0	0	0	1	0	0	0	1	1
NCF2	NCF1		0	0	0	0	0	0	0	1	0	0	0	1	1
NCF2	NCF4		0	0	0	0	0	0	0	1	0	0	0	1	1
NCF2	heme		0	0	0	0	0	0	0	1	0	0	0	1	1
NCF4	CYBA		0	0	0	0	0	0	0	1	0	0	0	1	1
NCF4	CYBB		0	0	0	0	0	0	0	1	0	0	0	1	1
NCF4	FAD		0	0	0	0	0	0	0	1	0	0	0	1	1
NCF4	NCF1		0	0	0	0	0	0	0	1	0	0	0	1	1
NCF4	NCF2		0	0	0	0	0	0	0	1	0	0	0	1	1
NCF4	heme		0	0	0	0	0	0	0	1	0	0	0	1	1
NFKB1_p50*	BCL3		0	0	0	0	1	0	0	1	0	0	0	1	0
NFKB1_p50*	IkB*		2	0	0	0	3	0	0	0	0	0	0	3	0
NFKB1_p50*	RELA		1	1	0	0	1	0	0	1	0	1	0	1	0
NFKB1_p50*	RELB		1	0	0	0	1	0	0	0	0	0	0	1	0
NFKB1_p50*	cREL*		0	0	0	0	1	0	0	0	0	0	0	1	0
NKG2D*	DAP10		0	0	0	0	0	0	0	0	0	1	0	1	0
NKG2D*	MIR1245A		0	0	0	0	0	0	0	0	0	1	0	1	0
NKp30*	CD247		0	0	0	0	0	0	0	0	0	1	0	1	0
NKp44*	DAP12*		0	0	0	0	0	0	0	0	0	1	0	1	0
NKp46*	CD247		0	0	0	0	0	0	0	0	0	1	0	1	0
NKp46*	FCER1G		0	0	0	0	0	0	0	0	0	1	0	1	0
NKp80*	CLEC2B		0	0	0	0	0	0	0	0	0	1	0	1	0
P2RX7	ATP		0	0	0	0	0	0	0	0	0	0	0	1	1
PARP1	p53*		0	1	1	0	0	0	0	0	0	0	0	0	0
PDGF*	PDGFR*		1	0	0	0	0	0	1	0	0	0	0	0	0
PDGFR*	PDGF*		1	0	0	0	0	0	1	0	0	0	0	0	0
PDPK1	PIP3*		1	1	0	0	1	0	0	1	0	1	0	1	1
PGE2	PTGER2		1	0	0	0	0	0	0	1	0	0	0	1	0
PGE2	PTGER4		0	0	0	0	0	0	0	1	0	0	0	1	0
PI3KR(p85)*	CRKL		0	0	0	0	0	0	0	0	0	1	0	1	0
PIP3*	PDPK1		1	1	0	0	1	0	0	1	0	1	0	1	1
PKC*	DAG		1	0	0	0	0	0	1	0	0	0	0	0	0
PPARG	STAT6		0	0	0	0	0	0	0	1	0	0	0	1	0
PPARG	SUMO*		0	0	0	0	0	0	0	1	0	0	0	1	0
PRF1	MIR150		0	0	0	0	0	0	0	0	0	1	0	1	0
PRF1	MIR27A*		0	0	0	0	0	0	0	0	0	1	0	1	0
PRF1	MIR30E		0	0	0	0	0	0	0	0	0	1	0	1	0
PRKCQ	DAG		0	0	0	0	1	0	0	0	0	0	0	1	0
PTCH*	DRAL*		0	1	0	0	0	0	1	0	0	0	0	0	0
PTCH*	TUCAN*		0	1	0	0	0	0	1	0	0	0	0	0	0
PTGER2	PGE2		1	0	0	0	0	0	0	1	0	0	0	1	0
PTGER4	PGE2		0	0	0	0	0	0	0	1	0	0	0	1	0
PXN	Vinculin*		0	0	0	0	0	1	0	0	0	0	1	0	0
PtdSer	MFGE8		0	0	0	0	0	0	0	0	0	0	0	1	1
RAD50	MRE11*		0	1	1	0	0	0	0	0	0	0	0	0	0
RAD50	NBS1*		0	1	1	0	0	0	0	0	0	0	0	0	0
RAPGEF1	BCAR1		0	0	0	0	0	0	0	0	0	1	0	1	0
RAPGEF1	CBL		0	0	0	0	0	0	0	0	0	1	0	1	0
RAPGEF1	CRK		0	0	0	0	0	0	0	0	0	1	0	1	0
RAPGEF1	CRKL		0	0	0	0	0	0	0	0	0	1	0	1	0
RASGRP1	DAG		0	0	0	0	1	0	1	0	0	0	0	0	0
RASSF5	MST1		0	0	0	0	0	0	0	0	0	1	0	1	0
RELA	CBP*		0	0	0	0	0	0	0	1	0	0	0	1	0
RELA	IkB*		1	0	0	0	1	0	0	0	0	0	0	1	0
RELA	NFKB1_p50*		1	1	0	0	1	0	0	1	0	1	0	1	0
RELB	IkB*		1	0	0	0	1	0	0	0	0	0	0	1	0
RELB	NFKB1_p50*		1	0	0	0	1	0	0	0	0	0	0	1	0
RIPK1	FADD		1	3	0	0	0	0	0	1	0	0	0	1	1
RIPK1	TNF		1	0	0	0	0	0	0	1	0	0	0	1	1
RIPK1	TNFR1*		1	0	0	0	0	0	0	1	0	0	0	1	1
RIPK1	TRADD		1	2	0	0	0	0	0	1	0	0	0	1	1
RIPK1	TRAF2		1	1	0	0	0	0	0	1	0	0	0	1	1
RLC_MYOSIN_II*	ELC_MYOSIN_II*		1	0	0	0	1	0	0	0	0	0	0	1	0
RLC_MYOSIN_II*	MYH9		0	0	0	0	1	0	0	0	0	0	0	1	0
RPTOR	MLST8		0	1	0	0	0	0	2	0	0	0	0	0	0
RPTOR	MTOR		0	1	0	0	0	0	2	0	0	0	0	0	0
RTK*	GF		0	0	0	0	0	0	2	0	0	0	2	0	0
S100A8	S100A9		0	0	0	0	0	0	0	1	0	0	0	1	0
S100A9	S100A8		0	0	0	0	0	0	0	1	0	0	0	1	0
S1PR*	Sphingosine 1-phosphate		0	0	0	0	0	0	0	0	0	0	0	1	1
SH2D1A	2B4*		0	0	0	0	0	0	0	0	0	1	0	1	0
SH2D1A	CD48		0	0	0	0	0	0	0	0	0	1	0	1	0
SHC1	GRB2		0	0	0	0	0	0	0	0	3	1	0	1	0
SHC1	SHIP1*		0	0	0	0	0	0	0	0	0	1	0	1	0
SHIP1*	MIR155		0	0	0	0	0	0	0	1	0	1	0	1	0
SHIP1*	SHC1		0	0	0	0	0	0	0	0	0	1	0	1	0
SIRPA	CD47		0	0	0	0	0	0	0	0	0	0	0	1	1
SLC3A2	LGALS3		0	0	0	0	0	0	0	1	0	0	0	1	0
SLC3A2	SLC7A10		0	0	0	0	0	0	0	1	0	0	0	1	0
SLC3A2	SLC7A11		0	0	0	0	0	0	0	1	0	0	0	1	0
SLC7A10	SLC3A2		0	0	0	0	0	0	0	1	0	0	0	1	0
SLC7A11	SLC3A2		0	0	0	0	0	0	0	1	0	0	0	1	0
SMAD2	SMAD4		1	0	0	0	0	0	1	1	0	1	0	1	1
SMAD2_3*	SMAD4		0	0	0	0	0	1	0	0	0	0	1	0	0
SMAD3	SMAD4		1	0	0	0	0	1	1	1	0	1	0	1	1
SMAD4	SMAD2		1	0	0	0	0	0	1	1	0	1	0	1	1
SMAD4	SMAD2_3*		0	0	0	0	0	1	0	0	0	0	1	0	0
SMAD4	SMAD3		1	0	0	0	0	1	1	1	0	1	0	1	1
SOS*	GRB2		0	0	0	0	0	2	1	0	1	0	0	0	0
SPI1	GATA1		0	0	0	0	0	0	0	0	0	0	0	1	1
STAT1	TNFR1*		0	0	0	0	0	0	0	1	0	0	0	1	0
STAT3	MIR17		0	0	0	0	0	0	0	1	0	0	0	1	0
STAT3	MIR20A		0	0	0	0	0	0	1	1	0	0	0	1	0
STAT4	MIR132		0	0	0	0	0	0	0	0	0	1	0	1	0
STAT4	MIR200A		0	0	0	0	0	0	0	0	0	1	0	1	0
STAT4	MIR212		0	0	0	0	0	0	0	0	0	1	0	1	0
STAT6	PPARG		0	0	0	0	0	0	0	1	0	0	0	1	0
SUMO*	PPARG		0	0	0	0	0	0	0	1	0	0	0	1	0
Sphingosine 1-phosphate	S1PR*		0	0	0	0	0	0	0	0	0	0	0	1	1
TAB2	MAP3K7		1	0	0	0	0	0	0	1	0	0	0	1	0
TAB2	TAB3		1	0	0	0	0	0	0	0	0	0	0	1	0
TAB3	MAP3K7		1	0	0	0	0	0	0	0	0	0	0	1	0
TAB3	TAB2		1	0	0	0	0	0	0	0	0	0	0	1	0
TGFB*	TGFBR1		1	0	0	0	0	0	0	0	0	1	0	1	0
TGFB*	TGFBR2		1	0	0	0	0	0	0	0	0	1	0	1	0
TGFB1	TGFBR1		0	0	0	0	0	0	0	1	0	0	0	0	1
TGFB1	TGFBR2		0	0	0	0	0	1	0	1	0	0	0	0	1
TGFBR1	TGFB*		1	0	0	0	0	0	0	0	0	1	0	1	0
TGFBR1	TGFB1		0	0	0	0	0	0	0	1	0	0	0	0	1
TGFBR1	TGFBR2		1	0	0	0	0	0	0	1	0	1	0	1	1
TGFBR2	TGFB*		1	0	0	0	0	0	0	0	0	1	0	1	0
TGFBR2	TGFB1		0	0	0	0	0	1	0	1	0	0	0	0	1
TGFBR2	TGFBR1		1	0	0	0	0	0	0	1	0	1	0	1	1
THBS1	CD47		0	0	0	0	0	0	0	0	0	0	0	1	1
TICAM1	TLR4		0	0	0	0	0	0	0	0	0	0	0	1	1
TIRAP	CD14		0	0	0	0	0	0	0	1	0	0	0	1	1
TIRAP	LY96		0	0	0	0	0	0	0	1	0	0	0	1	1
TIRAP	MYD88		0	0	0	0	0	0	0	1	0	0	0	1	1
TIRAP	TLR2/4*		0	0	0	0	0	0	0	1	0	0	0	1	0
TLR2/4*	CD14		0	0	0	0	0	0	0	1	0	0	0	1	0
TLR2/4*	LY96		0	0	0	0	0	0	0	1	0	0	0	1	0
TLR2/4*	MYD88		0	0	0	0	0	0	0	1	0	0	0	1	0
TLR2/4*	TIRAP		0	0	0	0	0	0	0	1	0	0	0	1	0
TLR4	TICAM1		0	0	0	0	0	0	0	0	0	0	0	1	1
TNF	FADD		1	0	0	0	0	0	0	1	0	0	0	1	1
TNF	RIPK1		1	0	0	0	0	0	0	1	0	0	0	1	1
TNF	TNFR1*		1	0	0	0	0	0	0	1	0	0	0	1	1
TNF	TNFR2*		1	0	0	0	0	0	0	1	0	0	0	1	0
TNF	TRADD		1	0	0	0	0	0	0	1	0	0	0	1	1
TNF	TRAF1		1	0	0	0	0	0	0	1	0	0	0	1	0
TNF	TRAF2		2	0	0	0	0	0	0	2	0	0	0	2	1
TNFR1*	FADD		1	0	0	0	0	0	0	1	0	0	0	1	1
TNFR1*	RIPK1		1	0	0	0	0	0	0	1	0	0	0	1	1
TNFR1*	STAT1		0	0	0	0	0	0	0	1	0	0	0	1	0
TNFR1*	TNF		1	0	0	0	0	0	0	1	0	0	0	1	1
TNFR1*	TRADD		1	0	0	0	0	0	0	1	0	0	0	1	1
TNFR1*	TRAF2		1	0	0	0	0	0	0	1	0	0	0	1	1
TNFR2*	TNF		1	0	0	0	0	0	0	1	0	0	0	1	0
TNFR2*	TRAF1		1	0	0	0	0	0	0	1	0	0	0	1	0
TNFR2*	TRAF2		1	0	0	0	0	0	0	1	0	0	0	1	0
TRADD	FADD		1	1	0	0	0	0	0	1	0	0	0	1	1
TRADD	RIPK1		1	2	0	0	0	0	0	1	0	0	0	1	1
TRADD	TNF		1	0	0	0	0	0	0	1	0	0	0	1	1
TRADD	TNFR1*		1	0	0	0	0	0	0	1	0	0	0	1	1
TRADD	TRAF2		1	2	0	0	0	0	0	1	0	0	0	1	1
TRAF1	TNF		1	0	0	0	0	0	0	1	0	0	0	1	0
TRAF1	TNFR2*		1	0	0	0	0	0	0	1	0	0	0	1	0
TRAF1	TRAF2		1	0	0	0	0	0	0	1	0	0	0	1	0
TRAF2	FADD		1	0	0	0	0	0	0	1	0	0	0	1	1
TRAF2	RIPK1		1	1	0	0	0	0	0	1	0	0	0	1	1
TRAF2	TNF		2	0	0	0	0	0	0	2	0	0	0	2	1
TRAF2	TNFR1*		1	0	0	0	0	0	0	1	0	0	0	1	1
TRAF2	TNFR2*		1	0	0	0	0	0	0	1	0	0	0	1	0
TRAF2	TRADD		1	2	0	0	0	0	0	1	0	0	0	1	1
TRAF2	TRAF1		1	0	0	0	0	0	0	1	0	0	0	1	0
TRIP10	WASP*		0	0	0	0	1	0	0	0	0	1	0	1	0
TSC1	TSC2		0	1	0	0	0	0	2	0	0	0	0	0	0
TSC2	TSC1		0	1	0	0	0	0	2	0	0	0	0	0	0
TUCAN*	DRAL*		0	1	0	0	0	0	1	0	0	0	0	0	0
TUCAN*	PTCH*		0	1	0	0	0	0	1	0	0	0	0	0	0
TYK2	IL13		0	0	0	0	0	0	0	1	0	0	0	1	1
TYK2	IL4		0	0	0	0	0	0	0	1	0	1	0	1	1
TYK2	JAK1		1	0	0	0	0	0	0	3	0	1	0	7	2
TYK2	JAK2		1	0	0	0	0	0	0	2	0	1	0	6	2
ULK*	ATG13		0	1	0	0	0	0	1	0	0	0	0	0	0
ULK*	FIP200*		0	1	0	0	0	0	1	0	0	0	0	0	0
VEGFA	FLT1		0	0	0	0	0	0	0	0	0	0	0	1	1
VEGFA	KDR		0	0	0	0	0	0	0	0	0	0	0	1	1
VEGFA	trVEGFR1*		0	0	0	0	0	0	0	1	0	0	0	1	0
Vinculin*	PXN		0	0	0	0	0	1	0	0	0	0	1	0	0
WASP*	TRIP10		0	0	0	0	1	0	0	0	0	1	0	1	0
WASP*	WIPF1		0	0	0	0	1	0	0	0	0	1	0	1	0
WIPF1	WASP*		0	0	0	0	1	0	0	0	0	1	0	1	0
WNT*	LRP5_6*		0	0	0	0	0	1	1	0	0	0	0	0	0
cREL*	IkB*		0	0	0	0	1	0	0	0	0	0	0	1	0
cREL*	NFKB1_p50*		0	0	0	0	1	0	0	0	0	0	0	1	0
gp130*	IL6R		1	0	0	0	0	0	0	0	0	0	0	1	1
heme	CYBA		1	1	0	0	0	0	0	1	0	0	0	1	1
heme	CYBB		0	0	0	0	0	0	0	1	0	0	0	1	1
heme	FAD		0	1	0	0	0	0	0	1	0	0	0	1	1
heme	NCF1		0	0	0	0	0	0	0	1	0	0	0	1	1
heme	NCF2		0	0	0	0	0	0	0	1	0	0	0	1	1
heme	NCF4		0	0	0	0	0	0	0	1	0	0	0	1	1
p27KIP1*	14-3-3*		0	1	0	0	0	0	1	0	0	0	0	0	0
p27KIP1*	CDK2		0	0	0	0	0	1	1	0	0	0	0	0	0
p53*	BCL2		0	1	0	0	0	1	0	0	0	0	0	0	0
p53*	BCL2-XL*		0	1	0	0	0	1	0	0	0	0	0	0	0
p53*	PARP1		0	1	1	0	0	0	0	0	0	0	0	0	0
trVEGFR1*	VEGFA		0	0	0	0	0	0	0	1	0	0	0	1	0
Î±-Catenin*	Î²-Catenin*		0	0	0	0	0	1	2	0	0	0	0	0	0
Î²-Catenin*	Î±-Catenin*		0	0	0	0	0	1	2	0	0	0	0	0	0
