## Supplementary Table S5 for "Reusability and composability in process description maps: RAS-RAF-MEK-ERK signalling"

### Sheet: results_reactome
PHOSPHORYLATION
Catalyzer	Target	Residue	Num. maps	Maps
ATM (ATM)	CHEK1	345	2	ATM mediated phosphorylation of repair proteins, Chk1-controlled and DNA-damage induced centrosome duplication
ATM (p-S1981,Ac-K3016-ATM)	MDM2	386	2	Regulation of TP53 Degradation, Stabilization of p53
ATM (p-S1981,Ac-K3016-ATM)	MDM2	395	2	Regulation of TP53 Degradation, Stabilization of p53
ATM (p-S1981,Ac-K3016-ATM)	MDM2	407	2	Regulation of TP53 Degradation, Stabilization of p53
ATM (p-S1981,Ac-K3016-ATM)	MDM2	419	2	Regulation of TP53 Degradation, Stabilization of p53
ATM (p-S1981,Ac-K3016-ATM)	MDM4	403	2	Regulation of TP53 Degradation, Stabilization of p53
ATM (p-S1981,Ac-K3016-ATM)	TP53	15	4	Regulation of TP53 Activity through Phosphorylation, DNA Damage/Telomere Stress Induced Senescence, Recruitment and ATM-mediated phosphorylation of repair and signaling proteins at DNA double strand breaks, Stabilization of p53
ATR:ATRIP:RPA:3' overhanging ssDNA-DSBs:p-MRN:p-S1981,Ac-K3016-ATM:KAT5:BRCA1-C complex:EXO1,DNA2:BLM,WRN:p-S990,Ac-K1249-BRIP1:RAD17:RFC:RAD9:HUS1:RAD1:RHNO1:TOPBP1	TP53	15	2	Regulation of TP53 Activity through Phosphorylation, G2/M DNA damage checkpoint
ATR:ATRIP|ATR-ATRIP|ATM- and rad3-related (ATR)|ATR-interacting protein (ATRIP)	CHEK1	317	2	Activation of ATR in response to replication stress, G2/M DNA damage checkpoint
ATR:ATRIP|ATR-ATRIP|ATM- and rad3-related (ATR)|ATR-interacting protein (ATRIP)	CHEK1	345	2	Activation of ATR in response to replication stress, G2/M DNA damage checkpoint
ATR|Ataxia telangiectasia and Rad3-related protein|FRAP-related protein 1 (ATR|Ataxia telangiectasia and Rad3-related protein|FRAP-related protein 1)	CHEK1	345	2	Homologous recombination repair of replication-dependent double-strand breaks, Homologous recombination repair of replication-dependent DSB, Chk1-controlled and DNA-damage induced centrosome duplication
Activated FGFR1:SHC1	Shc1	194	2	SHC-mediated cascade:FGFR1, SHC-mediated cascade:FGFR1
Activated FGFR1:SHC1	Shc1	195	2	SHC-mediated cascade:FGFR1, SHC-mediated cascade:FGFR1
Activated FGFR1:SHC1	Shc1	272	2	SHC-mediated cascade:FGFR1, SHC-mediated cascade:FGFR1
Activated FGFR1:p-FRS:PTPN11	Ptpn11	546	2	FRS-mediated FGFR1 signaling, FRS-mediated FGFR1 signaling
Activated FGFR1:p-FRS:PTPN11	Ptpn11	584	2	FRS-mediated FGFR1 signaling, FRS-mediated FGFR1 signaling
Activated FGFR2:SHC1	Shc1	194	2	SHC-mediated cascade:FGFR2, SHC-mediated cascade:FGFR2
Activated FGFR2:SHC1	Shc1	195	2	SHC-mediated cascade:FGFR2, SHC-mediated cascade:FGFR2
Activated FGFR2:SHC1	Shc1	272	2	SHC-mediated cascade:FGFR2, SHC-mediated cascade:FGFR2
Activated FGFR2:p-FRS:PTPN11	Ptpn11	546	2	FRS-mediated FGFR2 signaling, FRS-mediated FGFR2 signaling
Activated FGFR2:p-FRS:PTPN11	Ptpn11	584	2	FRS-mediated FGFR2 signaling, FRS-mediated FGFR2 signaling
Activated FGFR3:SHC1	Shc1	194	2	SHC-mediated cascade:FGFR3, SHC-mediated cascade:FGFR3
Activated FGFR3:SHC1	Shc1	195	2	SHC-mediated cascade:FGFR3, SHC-mediated cascade:FGFR3
Activated FGFR3:SHC1	Shc1	272	2	SHC-mediated cascade:FGFR3, SHC-mediated cascade:FGFR3
Activated FGFR3:p-FRS:PTPN11	Ptpn11	546	2	FRS-mediated FGFR3 signaling, FRS-mediated FGFR3 signaling
Activated FGFR3:p-FRS:PTPN11	Ptpn11	584	2	FRS-mediated FGFR3 signaling, FRS-mediated FGFR3 signaling
Activated FGFR4:SHC1	Shc1	194	2	SHC-mediated cascade:FGFR4, SHC-mediated cascade:FGFR4
Activated FGFR4:SHC1	Shc1	195	2	SHC-mediated cascade:FGFR4, SHC-mediated cascade:FGFR4
Activated FGFR4:SHC1	Shc1	272	2	SHC-mediated cascade:FGFR4, SHC-mediated cascade:FGFR4
Activated FGFR4:p-FRS:PTPN11	Ptpn11	546	2	FRS-mediated FGFR4 signaling, FRS-mediated FGFR4 signaling
Activated FGFR4:p-FRS:PTPN11	Ptpn11	584	2	FRS-mediated FGFR4 signaling, FRS-mediated FGFR4 signaling
Activated PRKCA,(PRKCD,PRKCE)	Shc1	139	2	SHC1 events in ERBB2 signaling, SHC1 events in ERBB2 signaling
Activated TAK complexes	CHUK	176	3	Interleukin-1 signaling, NOD1/2 Signaling Pathway, TAK1 activates NFkB by phosphorylation and activation of IKKs complex
Activated TAK complexes	CHUK	180	3	Interleukin-1 signaling, NOD1/2 Signaling Pathway, TAK1 activates NFkB by phosphorylation and activation of IKKs complex
Activated TAK complexes	IKBKB	177	3	Interleukin-1 signaling, NOD1/2 Signaling Pathway, TAK1 activates NFkB by phosphorylation and activation of IKKs complex
Activated TAK complexes	IKBKB	181	3	Interleukin-1 signaling, NOD1/2 Signaling Pathway, TAK1 activates NFkB by phosphorylation and activation of IKKs complex
Activated chicken TAK1 complexes	CHUK	190	2	TAK1 activates NFkB by phosphorylation and activation of IKKs complex, NFkB activation mediated by RIP1 complexed with activated TLR3
Activated chicken TAK1 complexes	CHUK	194	2	TAK1 activates NFkB by phosphorylation and activation of IKKs complex, NFkB activation mediated by RIP1 complexed with activated TLR3
Activated chicken TAK1 complexes	MKK4	None	2	Activated TAK1 mediates Jun kinases (JNK) phosphorylation and activation, Activated TAK1 mediates Jun kinases (JNK) phosphorylation and activation
Activated chicken TAK1 complexes	RCJMB04_29g15	None	4	TAK1 activates NFkB by phosphorylation and activation of IKKs complex, NFkB activation mediated by RIP1 complexed with activated TLR3, TAK1 activates NFkB by phosphorylation and activation of IKKs complex, NFkB activation mediated by RIP1 complexed with activated TLR3
Akt1 (phospho-Akt1|p-T308,S473-AKT1|Q8INB9)	foxo	24	3	AKT-mediated inactivation of FOXO1A, Regulation of localization of FOXO transcription factors, AKT phosphorylates targets in the nucleus
Akt1 (phospho-Akt1|p-T308,S473-AKT1|Q8INB9)	foxo	256	3	AKT-mediated inactivation of FOXO1A, Regulation of localization of FOXO transcription factors, AKT phosphorylates targets in the nucleus
Akt1 (phospho-Akt1|p-T308,S473-AKT1|Q8INB9)	foxo	319	3	AKT-mediated inactivation of FOXO1A, Regulation of localization of FOXO transcription factors, AKT phosphorylates targets in the nucleus
Antigen:p-BCR:p-SYK	Syk	131	2	Antigen activates B Cell Receptor (BCR) leading to generation of second messengers, Antigen activates B Cell Receptor (BCR) leading to generation of second messengers
Antigen:p-BCR:p-SYK	Syk	323	2	Antigen activates B Cell Receptor (BCR) leading to generation of second messengers, Antigen activates B Cell Receptor (BCR) leading to generation of second messengers
Antigen:p-BCR:p-SYK	Syk	348	2	Antigen activates B Cell Receptor (BCR) leading to generation of second messengers, Antigen activates B Cell Receptor (BCR) leading to generation of second messengers
Antigen:p-BCR:p-SYK	Syk	352	2	Antigen activates B Cell Receptor (BCR) leading to generation of second messengers, Antigen activates B Cell Receptor (BCR) leading to generation of second messengers
Antigen:p-BCR:p-SYK	Syk	525	2	Antigen activates B Cell Receptor (BCR) leading to generation of second messengers, Antigen activates B Cell Receptor (BCR) leading to generation of second messengers
Antigen:p-BCR:p-SYK	Syk	526	2	Antigen activates B Cell Receptor (BCR) leading to generation of second messengers, Antigen activates B Cell Receptor (BCR) leading to generation of second messengers
BTRC:CUL1:RBX1:SKP1	ci	None	2	Degradation of GLI1 by the proteasome, GLI3 is processed to GLI3R by the proteasome
CAK	CDK1	161	2	Cyclin A/B1/B2 associated events during G2/M transition, Cyclin A/B1/B2 associated events during G2/M transition
CAK	CDK2	160	2	Cyclin E associated events during G1/S transition , Cyclin A:Cdk2-associated events at S phase entry
CAK	Cdk1	161	2	Cyclin A/B1/B2 associated events during G2/M transition, Cyclin A/B1/B2 associated events during G2/M transition
CAK	Cdk2	160	2	Cyclin E associated events during G1/S transition , Cyclin A:Cdk2-associated events at S phase entry
CHEK1 (p-S317,S345-CHEK1|phospho-Chk1|Serine/threonine-protein kinase Chk1 (EC 2.7.1.-) phosphorylated|Serine/threonine-protein kinase Chk1 )	CDC25A	123	2	Ubiquitin Mediated Degradation of Phosphorylated Cdc25A, Activation of ATR in response to replication stress
CHEK1 (p-S317,S345-CHEK1|phospho-Chk1|Serine/threonine-protein kinase Chk1 (EC 2.7.1.-) phosphorylated|Serine/threonine-protein kinase Chk1 )	TP53	20	2	Regulation of TP53 Activity through Phosphorylation, G2/M DNA damage checkpoint
CHEK2 (p-S,3T-CHEK2|p-T68,S379,T383,T387-CHEK2)	MDM4	342	2	Regulation of TP53 Degradation, Stabilization of p53
CHEK2 (p-S,3T-CHEK2|p-T68,S379,T383,T387-CHEK2)	MDM4	367	2	Regulation of TP53 Degradation, Stabilization of p53
CHEK2 (p-S,3T-CHEK2|p-T68,S379,T383,T387-CHEK2)	TP53	20	2	Regulation of TP53 Activity through Phosphorylation, Stabilization of p53
CSNK1G2 (CSNK1G2|CKIgamma)	CERT1	None	2	Sphingolipid de novo biosynthesis, Sphingolipid de novo biosynthesis
Clustered p:LYN:p-FCERI:IgE:allergin:p-6Y-SYK	Shc1	239	2	FCERI mediated MAPK activation, FCERI mediated MAPK activation
Clustered p:LYN:p-FCERI:IgE:allergin:p-6Y-SYK	Shc1	240	2	FCERI mediated MAPK activation, FCERI mediated MAPK activation
Clustered p:LYN:p-FCERI:IgE:allergin:p-6Y-SYK	Shc1	317	2	FCERI mediated MAPK activation, FCERI mediated MAPK activation
DAP12 receptors:p-DAP12:SYK	Syk	131	2	DAP12 signaling, DAP12 signaling
DAP12 receptors:p-DAP12:SYK	Syk	323	2	DAP12 signaling, DAP12 signaling
DAP12 receptors:p-DAP12:SYK	Syk	348	2	DAP12 signaling, DAP12 signaling
DAP12 receptors:p-DAP12:SYK	Syk	352	2	DAP12 signaling, DAP12 signaling
DAP12 receptors:p-DAP12:SYK	Syk	525	2	DAP12 signaling, DAP12 signaling
DAP12 receptors:p-DAP12:SYK	Syk	526	2	DAP12 signaling, DAP12 signaling
DSCAM:p-S144-PAK1:RAC1:GTP	MAPK8	None	2	DSCAM interactions, DSCAM interactions
DSCAM:p-S144-PAK1:RAC1:GTP	Mapk8	None	4	DSCAM interactions, DSCAM interactions, DSCAM interactions, DSCAM interactions
DSCAM:p-S144-PAK1:RAC1:GTP	bsk	None	2	DSCAM interactions, DSCAM interactions
EGF-like ligands:p-6Y EGFR:PTK2	Ptk2	397	2	Extra-nuclear estrogen signaling, Extra-nuclear estrogen signaling
EGF-like ligands:p-6Y EGFR:SHC1	Shc1	349	2	SHC1 events in EGFR signaling, SHC1 events in EGFR signaling
EGF-like ligands:p-6Y EGFR:SHC1	Shc1	350	2	SHC1 events in EGFR signaling, SHC1 events in EGFR signaling
EGF-like ligands:p-6Y-EGFR:PLCG1	Plcg1	1253	2	EGFR interacts with phospholipase C-gamma, EGFR interacts with phospholipase C-gamma
EGF-like ligands:p-6Y-EGFR:PLCG1	Plcg1	472	2	EGFR interacts with phospholipase C-gamma, EGFR interacts with phospholipase C-gamma
EGF-like ligands:p-6Y-EGFR:PLCG1	Plcg1	771	2	EGFR interacts with phospholipase C-gamma, EGFR interacts with phospholipase C-gamma
EGF-like ligands:p-6Y-EGFR:PLCG1	Plcg1	783	2	EGFR interacts with phospholipase C-gamma, EGFR interacts with phospholipase C-gamma
ESRs:STRN:ESTG:MyrG-SRC	Src	419	2	Extra-nuclear estrogen signaling, Extra-nuclear estrogen signaling
G alpha (i):GTP:SRC-1	SRC	416	2	G alpha (i) signalling events, G alpha (i) signalling events
G alpha (i):GTP:SRC-1	Src	416	2	G alpha (i) signalling events, G alpha (i) signalling events
GPVI:phosphorylated Fc Epsilon R1 gamma:FYN:LYN:Collagen type I:SYK	Syk	348	2	GPVI-mediated activation cascade, GPVI-mediated activation cascade
GRK1,4,7	RHO	334	2	Inactivation, recovery and regulation of the phototransduction cascade, Inactivation, recovery and regulation of the phototransduction cascade
GRK1,4,7	RHO	338	2	Inactivation, recovery and regulation of the phototransduction cascade, Inactivation, recovery and regulation of the phototransduction cascade
GRK1,4,7	RHO	343	2	Inactivation, recovery and regulation of the phototransduction cascade, Inactivation, recovery and regulation of the phototransduction cascade
HGF:p-4Y-MET dimer:PTK2	Ptk2	397	2	MET activates PTK2 signaling, MET activates PTK2 signaling
HGF:p-4Y-MET dimer:SHC1-2	Shc1	317	2	MET activates RAS signaling, MET activates RAS signaling
HIPK2 (HIPK2|Homeodomain-interacting protein kinase 2)	EP300	None	2	RUNX1 interacts with co-factors whose precise effect on RUNX1 targets is not known, RUNX1 interacts with co-factors whose precise effect on RUNX1 targets is not known
Hipk2|HIPK2|Q9QZR5	Ep300	None	2	RUNX1 interacts with co-factors whose precise effect on RUNX1 targets is not known, RUNX1 interacts with co-factors whose precise effect on RUNX1 targets is not known
IGF1,2:p-3Y-IGF1R:SHC1	Shc1	349	2	SHC-related events triggered by IGF1R, SHC-related events triggered by IGF1R
IGF1,2:p-3Y-IGF1R:SHC1	Shc1	350	2	SHC-related events triggered by IGF1R, SHC-related events triggered by IGF1R
IGF1,2:p-3Y-IGF1R:SHC1	Shc1	427	2	SHC-related events triggered by IGF1R, SHC-related events triggered by IGF1R
IL10 dimer:2xp-Y-IL10RA:p-Y-JAK1:2xIL10RB:p-Y-TYK2:STAT3	Stat3	705	2	Interleukin-10 signaling, Interleukin-10 signaling
IL19:IL20RA:p-JAK1:IL20RB:STAT3	Stat3	705	2	Interleukin-20 family signaling, Interleukin-20 family signaling
IL1R1:IL1:IL1RAP:p-T342,T345,S346-IRAK4:MYD88 dimer:TOLLIP:p-S376,T378-IRAK1	Irak1	None	2	Interleukin-1 signaling, Interleukin-1 signaling
IL1R1:IL1:IL1RAP:p-T342,T345,S346-IRAK4:MYD88 dimer:TOLLIP:p-S376,T378-IRAK1|IL1 receptor complex- activated IRAK4:TOLLIP:p-IRAK1	IRAK1	None	2	Interleukin-1 signaling, Interleukin-1 signaling
IL20:IL20RA:JAK1:IL20RB:p-Y1007,Y1008-JAK2,p-JAK3:STAT3	Stat3	None	2	Interleukin-20 family signaling, Interleukin-20 family signaling
IL22:p-Y251,p-Y301-IL22RA1:p-JAK1:PTPN11:IL10RB:p-TYK2:STAT3	Stat3	705	2	Interleukin-20 family signaling, Interleukin-20 family signaling
IL2:IL2R trimer:p-JAK1:JAK3:SYK	Syk	None	2	Interleukin-2 signaling, Interleukin-2 signaling
Insulin:p-6Y-Insulin receptor:SHC1	Shc1	427	2	Insulin receptor signalling cascade, Insulin receptor signalling cascade
JAK2:SFKS:p-KIT complex	Jak2	1007	2	Signaling by SCF-KIT, Signaling by SCF-KIT
KEY:Phospho IRD5 dimer:KEY	Rel	None	2	Activated IkappaB kinase (IKK) complex, Phospho IRD5:KEY dimer, phosphorylates REL in the PGN:PGRP-LC/LE receptor 'signalling complex', Activated IkappaB kinase (IKK) complex, Phospho IRD5:KEY dimer, phosphorylates REL in the PGN:PGRP-LC/LE receptor 'signalling complex'
MAPK14 (p-T180,Y182-MAPK14|Phospho-MAP kinase p38 alpha|MAP kinase p38 alpha (activated)|MAPK14|Mitogen-activated protein kinase 14|MK14_HUMAN|pp38 alpha)	PLA2G4A	505	2	Platelet sensitization by LDL, ADP signalling through P2Y purinoceptor 1
MAPK14 (p-T180,Y182-MAPK14|Phospho-MAP kinase p38 alpha|MAP kinase p38 alpha (activated)|MAPK14|Mitogen-activated protein kinase 14|MK14_HUMAN|pp38 alpha)	PLA2G4A	727	2	Platelet sensitization by LDL, ADP signalling through P2Y purinoceptor 1
NGF ligand:p75NTR:NRIF:TRAF6	MAPK8	None	2	NRIF signals cell death from the nucleus, NRIF signals cell death from the nucleus
NGF:p75NTR:NRAGE	MAPK8	None	2	NRAGE signals death through JNK, NRAGE signals death through JNK
NTF3:NTRK3 homodimer	Ntrk3	516	2	NTF3 activates NTRK3 signaling, NTF3 activates NTRK3 signaling
NTF3:NTRK3 homodimer	Ntrk3	705	2	NTF3 activates NTRK3 signaling, NTF3 activates NTRK3 signaling
NTF3:NTRK3 homodimer	Ntrk3	709	2	NTF3 activates NTRK3 signaling, NTF3 activates NTRK3 signaling
NTF3:NTRK3 homodimer	Ntrk3	710	2	NTF3 activates NTRK3 signaling, NTF3 activates NTRK3 signaling
NTF3:NTRK3 homodimer	Ntrk3	834	2	NTF3 activates NTRK3 signaling, NTF3 activates NTRK3 signaling
NTF3:p-5Y-NTKR3 homodimer:MyrG-SRC	Src	419	2	Activated NTRK3 signals through PI3K, Activated NTRK3 signals through PI3K
PAK1 (p-S144,T423-PAK1)	LIMK1	508	2	Regulation of actin dynamics for phagocytic cup formation, RHO GTPases activate PAKs
PDGF:Phospho-PDGF receptor dimer:MyrG-SRC	SRC	419	2	Downstream signal transduction, Downstream signal transduction
PDGF:Phospho-PDGF receptor dimer:MyrG-SRC	Src	419	2	Downstream signal transduction, Downstream signal transduction
PDGF:Phospho-PDGF receptor dimer:PLC-gamma	Plcg1	1253	2	Downstream signal transduction, Downstream signal transduction
PDGF:Phospho-PDGF receptor dimer:PLC-gamma	Plcg1	472	2	Downstream signal transduction, Downstream signal transduction
PDGF:Phospho-PDGF receptor dimer:PLC-gamma	Plcg1	771	2	Downstream signal transduction, Downstream signal transduction
PDGF:Phospho-PDGF receptor dimer:PLC-gamma	Plcg1	783	2	Downstream signal transduction, Downstream signal transduction
PDPK1:PIP3	Akt2	309	2	Activation of AKT2, Activation of PKB, Activation of AKT2, Activation of PKB
PDPK1:PIP3	Akt2	474	2	Activation of AKT2, Activation of PKB, Activation of AKT2, Activation of PKB
PDPK1:PIP3:PRKCZ	PRKCZ	410	2	GPVI-mediated activation cascade, Estrogen-stimulated signaling through PRKCZ
PKA catalytic subunit|PRKACA,PRKACB,PRKACG	PFKFB1	33	2	PKA-mediated phosphorylation of key metabolic factors, Regulation of glycolysis by fructose 2,6-bisphosphate metabolism
PKCZ,PRKG2	Kras	181	2	RAS processing, RAS processing
PKMYT1 (PKMYT1|Myt1 kinase)	CDK1	14	3	Cyclin A/B1/B2 associated events during G2/M transition, Cyclin A/B1/B2 associated events during G2/M transition, G2/M DNA replication checkpoint
PRKACA,(PRKACB,PRKACG,PRKX)	CREB1	133	4	ADORA2B mediated anti-inflammatory cytokines production, FCGR3A-mediated IL10 synthesis, CREB1 phosphorylation through the activation of Adenylate Cyclase, PKA-mediated phosphorylation of CREB
Phospho-Ribosomal protein S6 kinase	CREB1	133	2	Gastrin-CREB signalling pathway via PKC and MAPK, CREB phosphorylation
Phospho-Ribosomal protein S6 kinase	Creb1	133	4	Gastrin-CREB signalling pathway via PKC and MAPK, CREB phosphorylation, Gastrin-CREB signalling pathway via PKC and MAPK, CREB phosphorylation
Pkmyt1|PKMYT1|Q9ESG9	Cdk1	14	2	Cyclin A/B1/B2 associated events during G2/M transition, G2/M DNA replication checkpoint
Protein kinase A catalytic subunit	Fyn	21	2	VEGFA-VEGFR2 Pathway, VEGFA-VEGFR2 Pathway
RPS6KA5 (p-S212,S360,S376,T581-RPS6KA5|p-S212,360,376,T581-MSK1|Ribosomal protein S6 kinase alpha-5(phosphorylated)|K6A5_HUMAN|RPS6KA5)	CREB1	133	2	CREB phosphorylation, NCAM signaling for neurite out-growth
SCF(SKP2) complex|CUL1:SKP1:SKP2:RBX1	ORC1	None	2	Orc1 removal from chromatin, Orc1 removal from chromatin
SHC kinases in IL2 signaling	Shc1	None	2	Interleukin-2 signaling, Interleukin-2 signaling
SHC1:Phosphorylated ERBB2 heterodimers	Shc1	349	2	SHC1 events in ERBB2 signaling, SHC1 events in ERBB2 signaling
SHC1:Phosphorylated ERBB2 heterodimers	Shc1	350	2	SHC1 events in ERBB2 signaling, SHC1 events in ERBB2 signaling
SHC1:p-ERBB4	Shc1	349	2	SHC1 events in ERBB4 signaling, SHC1 events in ERBB4 signaling
SHC1:p-ERBB4	Shc1	350	2	SHC1 events in ERBB4 signaling, SHC1 events in ERBB4 signaling
SHP2:SFKs:p-KIT:sSCF dimer:p-KIT	Ptpn11	546	2	Signaling by SCF-KIT, Signaling by SCF-KIT
SHP2:SFKs:p-KIT:sSCF dimer:p-KIT	Ptpn11	584	2	Signaling by SCF-KIT, Signaling by SCF-KIT
Src family kinases (SFKs)	SYK	131	2	FCGR3A-mediated phagocytosis, FCGR3A-mediated IL10 synthesis
Src family kinases (SFKs)	SYK	323	2	FCGR3A-mediated phagocytosis, FCGR3A-mediated IL10 synthesis
Src family kinases (SFKs)	SYK	348	2	FCGR3A-mediated phagocytosis, FCGR3A-mediated IL10 synthesis
Src family kinases (SFKs)	SYK	352	2	FCGR3A-mediated phagocytosis, FCGR3A-mediated IL10 synthesis
Src family kinases (SFKs)	SYK	525	2	FCGR3A-mediated phagocytosis, FCGR3A-mediated IL10 synthesis
Src family kinases (SFKs)	SYK	526	2	FCGR3A-mediated phagocytosis, FCGR3A-mediated IL10 synthesis
TAK1 complex	Map2k6	207	2	Interleukin-1 signaling, NOD1/2 Signaling Pathway
TAK1 complex	Map2k6	211	2	Interleukin-1 signaling, NOD1/2 Signaling Pathway
TAK1 complex|TAK1:TAB1:TAB2/3	MAP2K6	207	2	Interleukin-1 signaling, NOD1/2 Signaling Pathway
TAK1 complex|TAK1:TAB1:TAB2/3	MAP2K6	211	2	Interleukin-1 signaling, NOD1/2 Signaling Pathway
TORC2 complex	Akt1	473	3	VEGFR2 mediated vascular permeability, PIP3 activates AKT signaling, PI3K/AKT Signaling, CD28 dependent PI3K/Akt signaling
Talin:RIAM complex: ECM ligands:Integrin alphaIIb beta3:Active (p-Y419)- SRC:PTK2	Ptk2	397	2	Integrin signaling, Integrin signaling
Talin:RIAM complex:ECM ligands: alphaIIb beta3:Active p-Y419-SRC:pY397-PTK2	Ptk2	407	2	Integrin signaling, Integrin signaling
Talin:RIAM complex:ECM ligands: alphaIIb beta3:Active p-Y419-SRC:pY397-PTK2	Ptk2	576	2	Integrin signaling, Integrin signaling
Talin:RIAM complex:ECM ligands: alphaIIb beta3:Active p-Y419-SRC:pY397-PTK2	Ptk2	577	2	Integrin signaling, Integrin signaling
Talin:RIAM complex:ECM ligands: alphaIIb beta3:Active p-Y419-SRC:pY397-PTK2	Ptk2	861	2	Integrin signaling, Integrin signaling
Talin:RIAM complex:ECM ligands: alphaIIb beta3:Active p-Y419-SRC:pY397-PTK2	Ptk2	925	2	Integrin signaling, Integrin signaling
Talin:RIAM:ECM ligands:2X (Integrin alphaIIb beta3:Active (p-Y419)-SRC):SYK	SYK	None	2	Integrin signaling, Integrin signaling
Talin:RIAM:ECM ligands:2X (Integrin alphaIIb beta3:Active (p-Y419)-SRC):SYK	Syk	None	2	Integrin signaling, Integrin signaling
Tyrosine phosphorylated IL6 receptor hexamer:Activated JAKs:PTPN11	Ptpn11	546	2	Interleukin-6 signaling, Interleukin-6 signaling
Tyrosine phosphorylated IL6 receptor hexamer:Activated JAKs:PTPN11	Ptpn11	584	2	Interleukin-6 signaling, Interleukin-6 signaling
VEGFA dimer:p-6Y-VEGFR2 dimer:NCK1,NCK2:FYN	Fyn	420	2	VEGFA-VEGFR2 Pathway, VEGFA-VEGFR2 Pathway
VEGFA dimer:p-6Y-VEGFR2 dimer:SH2D2A:SRC-1	SRC	419	2	VEGFA-VEGFR2 Pathway, VEGFA-VEGFR2 Pathway
VEGFA dimer:p-6Y-VEGFR2 dimer:SH2D2A:SRC-1	Src	419	2	VEGFA-VEGFR2 Pathway, VEGFA-VEGFR2 Pathway
VEGFA:p-6Y-VEGFR2:p-SHB:PTK2	Ptk2	397	2	VEGFA-VEGFR2 Pathway, VEGFA-VEGFR2 Pathway
WEE1 (WEE1|Wee1|Wee1-like protein kinase (EC 2.7.1.112) (WEE1hu)|Wee1-like protein kinase |WEE1hu)	CDK1	15	4	Cyclin A/B1/B2 associated events during G2/M transition, Cyclin A/B1/B2 associated events during G2/M transition, G2/M DNA replication checkpoint, Chk1/Chk2(Cds1) mediated inactivation of Cyclin B:Cdk1 complex
WNT5:FZD7:pp-DVL:RAC1:GTP	MAPK8	None	2	WNT5:FZD7-mediated leishmania damping, WNT5:FZD7-mediated leishmania damping
Wee1 (Wee1-like protein kinase|Wee1|WEE1_MOUSE|Wee1)	Cdk1	15	3	Cyclin A/B1/B2 associated events during G2/M transition, G2/M DNA replication checkpoint, Chk1/Chk2(Cds1) mediated inactivation of Cyclin B:Cdk1 complex
activated FGFR1:PLCG1	Plcg1	1253	2	Phospholipase C-mediated cascade: FGFR1, Phospholipase C-mediated cascade: FGFR1
activated FGFR1:PLCG1	Plcg1	472	2	Phospholipase C-mediated cascade: FGFR1, Phospholipase C-mediated cascade: FGFR1
activated FGFR1:PLCG1	Plcg1	771	2	Phospholipase C-mediated cascade: FGFR1, Phospholipase C-mediated cascade: FGFR1
activated FGFR1:PLCG1	Plcg1	783	2	Phospholipase C-mediated cascade: FGFR1, Phospholipase C-mediated cascade: FGFR1
activated FGFR2:PLCG1	Plcg1	1253	2	Phospholipase C-mediated cascade	FGFR2, Phospholipase C-mediated cascade	FGFR2
activated FGFR2:PLCG1	Plcg1	472	2	Phospholipase C-mediated cascade	FGFR2, Phospholipase C-mediated cascade	FGFR2
activated FGFR2:PLCG1	Plcg1	771	2	Phospholipase C-mediated cascade	FGFR2, Phospholipase C-mediated cascade	FGFR2
activated FGFR2:PLCG1	Plcg1	783	2	Phospholipase C-mediated cascade	FGFR2, Phospholipase C-mediated cascade	FGFR2
activated FGFR3:PLCG1	Plcg1	1253	2	Phospholipase C-mediated cascade	FGFR3, Phospholipase C-mediated cascade	FGFR3
activated FGFR3:PLCG1	Plcg1	472	2	Phospholipase C-mediated cascade	FGFR3, Phospholipase C-mediated cascade	FGFR3
activated FGFR3:PLCG1	Plcg1	771	2	Phospholipase C-mediated cascade	FGFR3, Phospholipase C-mediated cascade	FGFR3
activated FGFR3:PLCG1	Plcg1	783	2	Phospholipase C-mediated cascade	FGFR3, Phospholipase C-mediated cascade	FGFR3
activated FGFR4:PLCG1	Plcg1	1253	2	Phospholipase C-mediated cascade	FGFR4, Phospholipase C-mediated cascade	FGFR4
activated FGFR4:PLCG1	Plcg1	472	2	Phospholipase C-mediated cascade	FGFR4, Phospholipase C-mediated cascade	FGFR4
activated FGFR4:PLCG1	Plcg1	771	2	Phospholipase C-mediated cascade	FGFR4, Phospholipase C-mediated cascade	FGFR4
activated FGFR4:PLCG1	Plcg1	783	2	Phospholipase C-mediated cascade	FGFR4, Phospholipase C-mediated cascade	FGFR4
activated TLR homo- or heterodimer : TIRAP :MyD88 :IRAK4	RCJMB04_17b10	None	2	MyD88:TIRAP-dependent cascade initiated on plasma membrane, MyD88:TIRAP-dependent cascade initiated on plasma membrane
activated TLR7/or TLR21 : MyD88 : IRAK4 complex	RCJMB04_17b10	None	2	MyD88-dependent cascade initiated on endosome membrane, MyD88-dependent cascade initiated on endosome membrane
bsk (phospho-bsk|p-T,Y-MAPK8|P92208)	Jra	63	3	Oxidative Stress Induced Senescence, Activation of the AP-1 family of transcription factors, FCERI mediated MAPK activation
bsk (phospho-bsk|p-T,Y-MAPK8|P92208)	Jra	73	3	Oxidative Stress Induced Senescence, Activation of the AP-1 family of transcription factors, FCERI mediated MAPK activation
dsRNA:MDA5:IPS1:K63-pUb-TRAF6/or TRAF2:MEKK1	RCJMB04_29g15	None	2	TRAF6 mediated NF-kB activation, TRAF6 mediated NF-kB activation
p-2S-MAP2K1:MAPK3	Mapk3	202	4	Signal transduction by L1, MAPK3 (ERK1) activation, Signal transduction by L1, MAPK3 (ERK1) activation
p-2S-MAP2K1:MAPK3	Mapk3	204	4	Signal transduction by L1, MAPK3 (ERK1) activation, Signal transduction by L1, MAPK3 (ERK1) activation
p-2S-MAP2K1:MAPK3|MEK1:ERK1	MAPK3	202	2	Signal transduction by L1, MAPK3 (ERK1) activation
p-2S-MAP2K1:MAPK3|MEK1:ERK1	MAPK3	204	2	Signal transduction by L1, MAPK3 (ERK1) activation
p-3S,2T-NEK9: p-S206-NEK6/ p-S195-NEK7|p-S29,T210,T333,S750,S869-NEK9:p-S206-NEK6/p-S195-NEK7	EML4	None	2	EML4 and NUDC in mitotic spindle formation, EML4 and NUDC in mitotic spindle formation
p-AMPK heterotrimer:AMP	TSC2	1387	2	TP53 Regulates Metabolic Genes, Energy dependent regulation of mTOR by LKB1-AMPK
p-CaMKK:CALM1:4xCa2+	CAMK4	200	2	CREB1 phosphorylation through the activation of CaMKII/CaMKK/CaMKIV cascasde, CaMK IV-mediated phosphorylation of CREB
p-EPHB:EFNB oligomers	Sdc2	179	2	EPHB-mediated forward signaling, EPHB-mediated forward signaling
p-EPHB:EFNB oligomers	Sdc2	191	2	EPHB-mediated forward signaling, EPHB-mediated forward signaling
p-LIMK	CFL1	3	2	EPHB-mediated forward signaling, RHO GTPases Activate ROCKs
p-MAPK3/MAPK1/MAPK7 dimers|p-ERK1/2/5 dimers	kay	325	3	Oxidative Stress Induced Senescence, Activation of the AP-1 family of transcription factors, FCERI mediated MAPK activation
p-MAPK3/MAPK1/MAPK7 dimers|p-ERK1/2/5 dimers	kay	331	3	Oxidative Stress Induced Senescence, Activation of the AP-1 family of transcription factors, FCERI mediated MAPK activation
p-MAPK3/MAPK1/MAPK7 dimers|p-ERK1/2/5 dimers	kay	362	3	Oxidative Stress Induced Senescence, Activation of the AP-1 family of transcription factors, FCERI mediated MAPK activation
p-MAPK3/MAPK1/MAPK7 dimers|p-ERK1/2/5 dimers	kay	374	3	Oxidative Stress Induced Senescence, Activation of the AP-1 family of transcription factors, FCERI mediated MAPK activation
p-MAPK8,9,10|Phosphorylated JNKs: MAPK8, MAPK9, MAPK10	JUN	63	3	Activation of the AP-1 family of transcription factors, Oxidative Stress Induced Senescence, FCERI mediated MAPK activation
p-MAPK8,9,10|Phosphorylated JNKs: MAPK8, MAPK9, MAPK10	JUN	73	3	Activation of the AP-1 family of transcription factors, Oxidative Stress Induced Senescence, FCERI mediated MAPK activation
p-MAPK8,9,10|Phosphorylated JNKs: MAPK8, MAPK9, MAPK10	Jun	63	3	Activation of the AP-1 family of transcription factors, FCERI mediated MAPK activation, Oxidative Stress Induced Senescence
p-MAPK8,9,10|Phosphorylated JNKs: MAPK8, MAPK9, MAPK10	Jun	73	3	Activation of the AP-1 family of transcription factors, FCERI mediated MAPK activation, Oxidative Stress Induced Senescence
p-S,T-MAP2K2:MAPK1	Mapk1	185	4	Signal transduction by L1, MAPK1 (ERK2) activation, Signal transduction by L1, MAPK1 (ERK2) activation
p-S,T-MAP2K2:MAPK1	Mapk1	187	4	Signal transduction by L1, MAPK1 (ERK2) activation, Signal transduction by L1, MAPK1 (ERK2) activation
p-S,T-MAP2K2:MAPK1|p-S,T-MEK2:ERK2	MAPK1	185	2	Signal transduction by L1, MAPK1 (ERK2) activation
p-S,T-MAP2K2:MAPK1|p-S,T-MEK2:ERK2	MAPK1	187	2	Signal transduction by L1, MAPK1 (ERK2) activation
p-S12.S13,T200-CAMK4:CALM1:4xCa2+	CREB1	133	3	Transcriptional activation of mitochondrial biogenesis, CREB1 phosphorylation through the activation of CaMKII/CaMKK/CaMKIV cascasde, CaMK IV-mediated phosphorylation of CREB
p-S177,S181-IKKB:IKKA:pUb-NEMO	NFKBIA	32	3	CLEC7A (Dectin-1) signaling, FCERI mediated NF-kB activation, Downstream TCR signaling
p-S177,S181-IKKB:IKKA:pUb-NEMO	NFKBIA	36	3	CLEC7A (Dectin-1) signaling, FCERI mediated NF-kB activation, Downstream TCR signaling
p-S221,T359,S363,S380,T573,T732-RSK|Phospho(S221,T359,S363,S380,T573,T732)-ribosomal S6 kinase	Creb1	133	2	CREB1 phosphorylation through NMDA receptor-mediated activation of RAS signaling, CREB1 phosphorylation through NMDA receptor-mediated activation of RAS signaling
p-T,Y MAPK dimers|Phospho-ERK dimer	Cebpb	235	2	Senescence-Associated Secretory Phenotype (SASP), Senescence-Associated Secretory Phenotype (SASP)
p-T,Y MAPK dimers|Phospho-ERK dimer	ELK1	324	2	Estrogen-dependent nuclear events downstream of ESR-membrane signaling, ERK/MAPK targets
p-T,Y MAPK dimers|Phospho-ERK dimer	ELK1	336	2	Estrogen-dependent nuclear events downstream of ESR-membrane signaling, ERK/MAPK targets
p-T,Y MAPK dimers|Phospho-ERK dimer	ELK1	383	2	Estrogen-dependent nuclear events downstream of ESR-membrane signaling, ERK/MAPK targets
p-T,Y MAPK dimers|Phospho-ERK dimer	ELK1	389	2	Estrogen-dependent nuclear events downstream of ESR-membrane signaling, ERK/MAPK targets
p-T,Y MAPK dimers|Phospho-ERK dimer	ELK1	422	2	Estrogen-dependent nuclear events downstream of ESR-membrane signaling, ERK/MAPK targets
p-T,Y MAPK dimers|Phospho-ERK dimer	FOS	325	3	Activation of the AP-1 family of transcription factors, Oxidative Stress Induced Senescence, FCERI mediated MAPK activation
p-T,Y MAPK dimers|Phospho-ERK dimer	FOS	331	3	Activation of the AP-1 family of transcription factors, Oxidative Stress Induced Senescence, FCERI mediated MAPK activation
p-T,Y MAPK dimers|Phospho-ERK dimer	FOS	362	3	Activation of the AP-1 family of transcription factors, Oxidative Stress Induced Senescence, FCERI mediated MAPK activation
p-T,Y MAPK dimers|Phospho-ERK dimer	FOS	374	3	Activation of the AP-1 family of transcription factors, Oxidative Stress Induced Senescence, FCERI mediated MAPK activation
p-T,Y MAPK dimers|Phospho-ERK dimer	RPS6KA5	212	2	ERK/MAPK targets, NCAM signaling for neurite out-growth
p-T,Y MAPK dimers|Phospho-ERK dimer	RPS6KA5	360	2	ERK/MAPK targets, NCAM signaling for neurite out-growth
p-T,Y MAPK dimers|Phospho-ERK dimer	RPS6KA5	376	2	ERK/MAPK targets, NCAM signaling for neurite out-growth
p-T,Y MAPK dimers|Phospho-ERK dimer	RPS6KA5	581	2	ERK/MAPK targets, NCAM signaling for neurite out-growth
p-T,Y MAPK dimers|p-ERK dimer	FRS2	132	4	Negative regulation of FGFR1 signaling, Negative regulation of FGFR3 signaling, Negative regulation of FGFR4 signaling, Negative regulation of FGFR2 signaling
p-T,Y MAPK dimers|p-ERK dimer	FRS2	135	4	Negative regulation of FGFR1 signaling, Negative regulation of FGFR3 signaling, Negative regulation of FGFR4 signaling, Negative regulation of FGFR2 signaling
p-T,Y MAPK dimers|p-ERK dimer	FRS2	138	4	Negative regulation of FGFR1 signaling, Negative regulation of FGFR3 signaling, Negative regulation of FGFR4 signaling, Negative regulation of FGFR2 signaling
p-T,Y MAPK dimers|p-ERK dimer	FRS2	376	4	Negative regulation of FGFR1 signaling, Negative regulation of FGFR3 signaling, Negative regulation of FGFR4 signaling, Negative regulation of FGFR2 signaling
p-T,Y MAPK dimers|p-ERK dimer	FRS2	452	4	Negative regulation of FGFR1 signaling, Negative regulation of FGFR3 signaling, Negative regulation of FGFR4 signaling, Negative regulation of FGFR2 signaling
p-T,Y MAPK dimers|p-ERK dimer	FRS2	455	4	Negative regulation of FGFR1 signaling, Negative regulation of FGFR3 signaling, Negative regulation of FGFR4 signaling, Negative regulation of FGFR2 signaling
p-T,Y MAPK dimers|p-ERK dimer	FRS2	458	4	Negative regulation of FGFR1 signaling, Negative regulation of FGFR3 signaling, Negative regulation of FGFR4 signaling, Negative regulation of FGFR2 signaling
p-T,Y MAPK dimers|p-ERK dimer	FRS2	463	4	Negative regulation of FGFR1 signaling, Negative regulation of FGFR3 signaling, Negative regulation of FGFR4 signaling, Negative regulation of FGFR2 signaling
p-T,Y MAPK dimers|p-ERK dimer	Frs2	132	4	Negative regulation of FGFR1 signaling, Negative regulation of FGFR3 signaling, Negative regulation of FGFR4 signaling, Negative regulation of FGFR2 signaling
p-T,Y MAPK dimers|p-ERK dimer	Frs2	135	4	Negative regulation of FGFR1 signaling, Negative regulation of FGFR3 signaling, Negative regulation of FGFR4 signaling, Negative regulation of FGFR2 signaling
p-T,Y MAPK dimers|p-ERK dimer	Frs2	138	4	Negative regulation of FGFR1 signaling, Negative regulation of FGFR3 signaling, Negative regulation of FGFR4 signaling, Negative regulation of FGFR2 signaling
p-T,Y MAPK dimers|p-ERK dimer	Frs2	376	4	Negative regulation of FGFR1 signaling, Negative regulation of FGFR3 signaling, Negative regulation of FGFR4 signaling, Negative regulation of FGFR2 signaling
p-T,Y MAPK dimers|p-ERK dimer	Frs2	452	4	Negative regulation of FGFR1 signaling, Negative regulation of FGFR3 signaling, Negative regulation of FGFR4 signaling, Negative regulation of FGFR2 signaling
p-T,Y MAPK dimers|p-ERK dimer	Frs2	455	4	Negative regulation of FGFR1 signaling, Negative regulation of FGFR3 signaling, Negative regulation of FGFR4 signaling, Negative regulation of FGFR2 signaling
p-T,Y MAPK dimers|p-ERK dimer	Frs2	458	4	Negative regulation of FGFR1 signaling, Negative regulation of FGFR3 signaling, Negative regulation of FGFR4 signaling, Negative regulation of FGFR2 signaling
p-T,Y MAPK dimers|p-ERK dimer	Frs2	463	4	Negative regulation of FGFR1 signaling, Negative regulation of FGFR3 signaling, Negative regulation of FGFR4 signaling, Negative regulation of FGFR2 signaling
p-T,Y MAPK monomers and dimers	Dsor1	292	2	Negative feedback regulation of MAPK pathway, Negative feedback regulation of MAPK pathway
p-T,p-S-AKT|Active AKT	BAD	99	2	Activation of BAD and translocation to mitochondria , AKT phosphorylates targets in the cytosol
p-T,p-S-AKT|Active AKT	MDM2	166	2	AKT phosphorylates targets in the cytosol, Regulation of TP53 Degradation
p-T,p-S-AKT|Active AKT	MDM2	188	2	AKT phosphorylates targets in the cytosol, Regulation of TP53 Degradation
p-T,p-S-AKT|Active AKT	MKRN1	109	2	AKT phosphorylates targets in the cytosol, Regulation of PTEN stability and activity
p-T,p-S-AKT|Active AKT	TSC2	1462	2	TP53 Regulates Metabolic Genes, AKT phosphorylates targets in the cytosol
p-T,p-S-AKT|Active AKT	TSC2	939	2	TP53 Regulates Metabolic Genes, AKT phosphorylates targets in the cytosol
p-T,p-S-AKT|Active AKT|p-T308,S473-AKT1,(p-T309,S474-AKT2,p-T305,S472-AKT3)	CREB1	133	2	Estrogen-dependent nuclear events downstream of ESR-membrane signaling, AKT phosphorylates targets in the nucleus
p-T,p-S-AKT|Active AKT|p-T308,S473-AKT1,(p-T309,S474-AKT2,p-T305,S472-AKT3)	Creb1	133	4	Estrogen-dependent nuclear events downstream of ESR-membrane signaling, AKT phosphorylates targets in the nucleus, Estrogen-dependent nuclear events downstream of ESR-membrane signaling, AKT phosphorylates targets in the nucleus
p-T,p-S-AKT|Active AKT|p-T308,S473-AKT1,(p-T309,S474-AKT2,p-T305,S472-AKT3)	Foxo1	24	2	AKT-mediated inactivation of FOXO1A, AKT-mediated inactivation of FOXO1A
p-T,p-S-AKT|Active AKT|p-T308,S473-AKT1,(p-T309,S474-AKT2,p-T305,S472-AKT3)	Foxo1	256	2	AKT-mediated inactivation of FOXO1A, AKT-mediated inactivation of FOXO1A
p-T,p-S-AKT|Active AKT|p-T308,S473-AKT1,(p-T309,S474-AKT2,p-T305,S472-AKT3)	Foxo1	319	2	AKT-mediated inactivation of FOXO1A, AKT-mediated inactivation of FOXO1A
p-T200-CAMK4:CALM1:4xCa2+	CAMK4	12	2	CREB1 phosphorylation through the activation of CaMKII/CaMKK/CaMKIV cascasde, CaMK IV-mediated phosphorylation of CREB
p-T200-CAMK4:CALM1:4xCa2+	CAMK4	13	2	CREB1 phosphorylation through the activation of CaMKII/CaMKK/CaMKIV cascasde, CaMK IV-mediated phosphorylation of CREB
p-T200-CAMK4:CALM1:4xCa2+	Camk4	12	4	CREB1 phosphorylation through the activation of CaMKII/CaMKK/CaMKIV cascasde, CaMK IV-mediated phosphorylation of CREB, CREB1 phosphorylation through the activation of CaMKII/CaMKK/CaMKIV cascasde, CaMK IV-mediated phosphorylation of CREB
p-T200-CAMK4:CALM1:4xCa2+	Camk4	13	4	CREB1 phosphorylation through the activation of CaMKII/CaMKK/CaMKIV cascasde, CaMK IV-mediated phosphorylation of CREB, CREB1 phosphorylation through the activation of CaMKII/CaMKK/CaMKIV cascasde, CaMK IV-mediated phosphorylation of CREB
p-T309,S474-AKT2:PIP3|PIP3:Phosphorylated PKB complex	TSC2	1130	2	Inhibition of TSC complex formation by PKB, Inhibition of TSC complex formation by PKB
p-T309,S474-AKT2:PIP3|PIP3:Phosphorylated PKB complex	TSC2	1462	2	Inhibition of TSC complex formation by PKB, Inhibition of TSC complex formation by PKB
p-T309,S474-AKT2:PIP3|PIP3:Phosphorylated PKB complex	TSC2	939	2	Inhibition of TSC complex formation by PKB, Inhibition of TSC complex formation by PKB
p-Y342-PTK6:AKT1	Akt1	315	3	PTK6 Regulates RTKs and Their Effectors AKT1 and DOK1, PTK6 Regulates RTKs and Their Effectors AKT1 and DOK1, PTK6 Regulates RTKs and Their Effectors AKT1 and DOK1
p-Y342-PTK6:AKT1	Akt1	326	3	PTK6 Regulates RTKs and Their Effectors AKT1 and DOK1, PTK6 Regulates RTKs and Their Effectors AKT1 and DOK1, PTK6 Regulates RTKs and Their Effectors AKT1 and DOK1
pathogens:CLEC6A,CLEC4E:p-Y65,Y76-FCER1G dimer:SYK	Syk	131	2	Dectin-2 family, Dectin-2 family
pathogens:CLEC6A,CLEC4E:p-Y65,Y76-FCER1G dimer:SYK	Syk	323	2	Dectin-2 family, Dectin-2 family
pathogens:CLEC6A,CLEC4E:p-Y65,Y76-FCER1G dimer:SYK	Syk	348	2	Dectin-2 family, Dectin-2 family
pathogens:CLEC6A,CLEC4E:p-Y65,Y76-FCER1G dimer:SYK	Syk	352	2	Dectin-2 family, Dectin-2 family
pathogens:CLEC6A,CLEC4E:p-Y65,Y76-FCER1G dimer:SYK	Syk	525	2	Dectin-2 family, Dectin-2 family
pathogens:CLEC6A,CLEC4E:p-Y65,Y76-FCER1G dimer:SYK	Syk	526	2	Dectin-2 family, Dectin-2 family
pathogens:CLEC6A,CLEC4E:p-Y65,Y76-FCER1G dimer:p-6Y-SYK:PLCG2	Plcg2	753	2	Dectin-2 family, Dectin-2 family
pathogens:CLEC6A,CLEC4E:p-Y65,Y76-FCER1G dimer:p-6Y-SYK:PLCG2	Plcg2	759	2	Dectin-2 family, Dectin-2 family
phospho-Mkk4|p-S257,T261-MAP2K4|O61444	bsk	None	6	Oxidative Stress Induced Senescence, JNK (c-Jun kinases) phosphorylation and activation mediated by activated human TAK1, FCERI mediated MAPK activation, Oxidative Stress Induced Senescence, JNK (c-Jun kinases) phosphorylation and activation mediated by activated human TAK1, FCERI mediated MAPK activation
phospho-Rps6ka5|p-S212,S360,S376,T581-RPS6KA5|A0A0G2K366	Creb1	133	2	CREB phosphorylation, NCAM signaling for neurite out-growth
phospho-Rps6ka5|p-S212,S360,S376,T581-RPS6KA5|Q8C050	Creb1	133	2	CREB phosphorylation, NCAM signaling for neurite out-growth
phospho-p38 MAPK:p-T-182-MAPKAPK5	TP53	37	2	Regulation of TP53 Activity through Phosphorylation, Oxidative Stress Induced Senescence
pp-IRAK1:p-IRAK4:oligo-MyD88 :activated TLR5 or 10 complex	IRAK1	None	2	MyD88 cascade initiated on plasma membrane, MyD88 cascade initiated on plasma membrane
pp-IRAK1:p-IRAK4:oligo-MyD88:TIRAP:activated TLR|pp-IRAK1:p-IRAK4:oligo-MyD88:MAL:activated TLR	IRAK1	None	2	MyD88:MAL(TIRAP) cascade initiated on plasma membrane, MyD88:MAL(TIRAP) cascade initiated on plasma membrane
pp-IRAK1:p-IRAK4:oligo-MyD88:activated TLR 7/8 or 9 complex	IRAK1	None	2	MyD88 dependent cascade initiated on endosome, MyD88 dependent cascade initiated on endosome
